# Mixed Waste Contamination Selects for a Mobile Genetic Element Population Enriched in Multiple Heavy Metal Resistance Genes

**DOI:** 10.1101/2023.11.17.566018

**Authors:** Jennifer L. Goff, Lauren M. Lui, Torben N. Nielsen, Farris L. Poole, Heidi J. Smith, Kathleen F. Walker, Terry C. Hazen, Matthew W. Fields, Adam P. Arkin, Michael W. W. Adams

**Author notes:** **Corresponding Author:** Michael W. W. Adams, Department of Biochemistry & Molecular Biology University of Georgia, Athens, GA 30602, USA.

## Abstract

Mobile genetic elements (MGEs) like plasmids, viruses, and transposable elements can provide fitness benefits to their hosts for survival in the presence of environmental stressors. Heavy metal resistance genes (HMRGs) are frequently observed on MGEs, suggesting that MGEs may be an important driver of adaptive evolution in environments contaminated with heavy metals. Here, we report the meta-mobilome of the heavy metal contaminated regions of the Oak Ridge Reservation (ORR) subsurface. This meta-mobilome was compared to one derived from samples collected from unimpacted regions of the ORR subsurface. We assembled 1,615 unique circularized DNA elements that we propose to be MGEs. The circular elements from the highly contaminated subsurface were enriched in HMRG clusters relative to those from the nearby unimpacted regions. Additionally, we found that these HMRGs were associated with Gamma and Betaproteobacteria hosts in the contaminated subsurface and potentially facilitate the persistence and dominance of these taxa in this region. Finally, the HMRGs were associated with conjugative elements, suggesting their potential for future lateral transfer. We demonstrate how our understanding of MGE ecology, evolution, and function can be enhanced through the genomic context provided by completed MGE assemblies.
