## Supplementary material for "Mixed Waste Contamination Selects for a Mobile Genetic Element Population Enriched in Multiple Heavy Metal Resistance Genes": Table S1

### Sheet: Sheet1
Sample ID	Source	Sampling Date for Geochemistry	Latitude	Longitude	U Level (H>=0.126 uM)	[U] (µM)	[Mn] (µM)	[Co] (µM)	[Ni] (µM)	[Cu] (µM)	[Cd] (µM)	[Hg] (nM)	[nitrate] (mM)	pH	Notes
DP16D	Smith et al. (2015)	2012-11-27	35.9755	-84.2747	H	5.69748	60.6121	0.00260226	0.000229444	0.00475344	9.31892e-05	n.d.	2.2745	6.67
FW021	Smith et al. (2015), this study	2012-11-27	35.9777	-84.272	H	39.8291	3150.3	30.4576	125.183	2.19524	1.66847	0.407954	72.6919	3.43
FW106	Smith et al. (2015), this study	2012-11-13	35.9773	-84.2735	H	159.972	445.879	5.52486	79.5444	7.61111	1.07477	18.4149	43.42	3.55
FW215	Smith et al. (2015)	2012-11-27	35.9757	-84.2747	H	8.03641	39.3333	0.048209	0.130428	0.00931905	0.00725045	n.d.	0.0887097	6.6
FW104	Smith et al. (2015), this study	2012-11-14	35.9774	-84.2736	H	77.9972	3016.97	1.68441	19.0167	0.566984	0.943844	0.0150412	146.269	5.91
FW115	Public ORFRC Data, this study	2008-11-14	35.9773	-84.2735	H	187.3	1114	14	217	17.3	4.4	123.397	116.7	3.2
GW715	Smith et al. (2015)	2013-02-12	35.9495	-84.3138	L	0.0387507	0.0955394	0.00230509	0.148311	0.0111005	0.000795796	n.d.	0.0532258	6.65
FW300	Smith et al. (2015)	2012-10-19	35.9411	-84.3362	L	0.0491499	1.95758	0.00543785	0.02435	0.00674444	0.000652483	BDL	0.0048387	6.59
FW301	Smith et al. (2015)	2012-10-19	35.9411	-84.3362	L	0.0831513	1.80727	0.00696102	0.0237667	0.00479735	0.000237778	BDL	0.585484	6.68
FW303	Smith et al. (2015)	2012-10-23	35.9411	-84.3363	L	0.00177017	0.042897	0.000451808	0.00280056	0.0045328	7.65165e-05	n.d.	0.0066129	7.16
FW305	Wilpiszeski et al. (2020)	unknown	35.941	–84.336186	L	0.003	n.d.	n.d.	0.015	0.003	n.d.	n.d.	5	6.9
GW271	Smith et al. (2015)	2013-02-18	35.9799	-84.2706	L	0.00215546	0.184836	1.6949e-05	0.00232222	BDL	6.006e-06	n.d.	n.d.	7.71
GW928	Smith et al. (2015)	2013-02-11	35.9874	-84.2647	L	0.00111205	15.5682	0.00383616	0.0137944	BDL	3.003e-05	n.d.	n.d.	6.69
FW602	Smith et al. (2015)	2012-11-28	35.974	-84.2789	L	0.128824	5.73212	0.0227006	0.0339222	0.00430773	n.d.	n.d.	13.1703	6.5
FW306	Gushgari et al. (2022)	unknown	35.941	–84.336186	L	n.d.	n.d.	n.d.	n.d.	n.d.	n.d.	n.d.	n.d.	7.5	Borehole associated with FW305/303/301/300
EB106	Moon et al. (2020)	2017-03-27	35.9773	-84.2735	H	n.d.	n.d.	n.d.	n.d.	n.d.	n.d.	n.d.	n.d.	variable	Borehole associated with FW106
EB271	Moon et al. (2020)	2017-03-20	35.9799	-84.2706	L	n.d.	n.d.	n.d.	n.d.	n.d.	n.d.	n.d.	n.d.	variable	Borehole associated with GW271
