## Supplementary material for "Mixed Waste Contamination Selects for a Mobile Genetic Element Population Enriched in Multiple Heavy Metal Resistance Genes": Table S2

### Sheet: HMRG COGs
COG	Annotation	Protein Name
COG0798	Arsenite efflux pump ArsB, ACR3 family	ACR3
COG0003	Anion-transporting ATPase, ArsA/GET3 family	ArsA
COG1055	Na+/H+ antiporter NhaD or related arsenite permease	ArsB
COG1393	Arsenate reductase or related protein, glutaredoxin family	ArsC
COG0640	DNA-binding transcriptional regulator, ArsR family (canonical ArsR)	ArsR
COG4300	Cadmium resistance protein CadD, predicted permease	CadD
COG2059	Chromate transport protein ChrA	ChrA
COG4275	Chromate resistance protein ChrB1	ChrB1
COG5612	Ni/Co/Cd-binding protein CnrX (heavy-metal resistance)	CnrX
COG2372	Copper-binding protein CopC (methionine-rich)	CopC
COG2608	Copper chaperone CopZ	CopZ
COG3696	Cu/Ag efflux pump CusA	CusA
COG5569	Periplasmic Cu and Ag efflux protein CusF	CusF
COG1324	Divalent cation tolerance protein CutA	CutA
COG3142	Copper homeostasis protein CutC	CutC
COG1230	Co/Zn/Cd efflux system component	CzcD
COG2072	Predicted flavoprotein CzcO associated with the cation diffusion facilitator CzcD	CzcO
COG0053	Divalent metal cation (Fe/Co/Zn/Cd) efflux pump	FieF
COG1249	MerA mercury resistance protein	MerA
no COG; Pfam = MerC	Mercuric transport protein	MerC
no COG; Pfam = MerE	Mercury transporter	MerE
COG0789	DNA-binding transcriptional regulator, MerR family	MerR
COG1971	Putative Mn2+ efflux pump MntP	MntP
COG3667	Uncharacterized conserved protein involved in copper resistance	PcoB
COG1276	Putative copper export protein	PcoD
COG2215	ABC-type nickel/cobalt efflux system, permease component RcnA	RcnA
COG5455	Periplasmic regulator RcnB of Ni and Co efflux	RcnB
COG3615	Tellurite resistance protein TehB, SAM-dependent methylase, cupin superfamily	TehB
COG3793	Tellurite resistance protein TerB	TerB
COG4103	Tellurite resistance protein TerB	TerB2
COG0861	Tellurite resistance membrane protein TerC	TerC
COG2899	Uncharacterized TerC-related membrane protein, DUF475 domain	TerC2
COG1496	Copper oxidase (laccase) domain	YfiH
COG2217	Cation-transporting P-type ATPase	ZntA

### Sheet: ARG COGs
COG	Annotation	Protein Name
COG0534	Na+-driven multidrug efflux pump, DinF/NorM/MATE family	DinF
COG0841	Multidrug efflux pump subunit AcrB	AcrB
COG0842	ABC-type multidrug transport system, permease component	YadH
COG0845	Multidrug efflux pump subunit AcrA (membrane-fusion protein)	AcrA
COG1566	Multidrug resistance efflux pump EmrA	EmrA
COG1680	CubicO group peptidase, beta-lactamase class C family	AmpC
COG2076	Multidrug transporter EmrE and related cation transporters	EmrE
COG2274	ABC-type bacteriocin/lantibiotic exporters, contain an N-terminal double-glycine peptidase domain	SunT
COG2367	Beta-lactamase class A	PenP
COG2602	Beta-lactamase class D	YbxI
COG2720	Vancomycin resistance protein YoaR (function unknown), contains peptidoglycan-binding and VanW domains	YoaR
COG2746	Aminoglycoside N3'-acetyltransferase	YokD
COG3467	Nitroimidazole reductase NimA or a related FMN-containing flavoprotein, pyridoxamine 5'-phosphate oxidase superfamily	NimA
COG3510	Cephalosporin hydroxylase	CmcI
COG3570	Streptomycin 6-kinase	StrB
COG3725	Membrane protein AmpE required for beta-lactamase induction	AmpE
COG3896	Chloramphenicol 3-O-phosphotransferase	Cpt
COG4200	Predicted lantabiotic-exporting membrane pepmease, EfiE/EfiG/ABC2 family	EfiE
COG4257	Streptogramin lyase	Vgb
COG4452	Inner membrane protein CreD involved in colicin E2 resistance	CreD
COG4767	Glycopeptide antibiotics resistance protein	VanZ
COG4845	Chloramphenicol O-acetyltransferase	CatA
COG4167	ABC-type antimicrobial peptide export system, ATPase component SapF	SapF
COG4168	ABC-type antimicrobial peptide export system, permease component SapB	SapB
COG4170	ABC-type antimicrobial peptide export system, ATPase component SapD	SapD
COG4171	ABC-type antimicrobial peptide export system, permease component SapC	SapC
COG0577	ABC-type antimicrobial peptide transport system, permease component	SalY
COG1132	ABC-type multidrug transport system, ATPase and permease component	MdlB
COG1131	ABC-type multidrug transport system, ATPase component	CcmA
COG0477	MFS family permease EmrB	EmrB
COG3682	BlaI family transcriptional regulator, methicillin resistance regulatory protein	BlaI
COG4219	MecR1 Signal transducer regulating beta-lactamase production	MecR1
