## Supplementary material for "Mixed Waste Contamination Selects for a Mobile Genetic Element Population Enriched in Multiple Heavy Metal Resistance Genes": Table S3

### Sheet: Sheet1
COG	Annotation
COG0630	Type IV secretory pathway ATPase VirB11/Archaellum biosynthesis ATPase ArlI/FlaI
COG2948	Type IV secretory pathway, VirB10 component
COG3451	Type IV secretory pathway, VirB4 component
COG3504	Type IV secretory pathway, VirB9 components
COG3505	Type IV secretory pathway, VirD4 component, TraG/TraD family ATPase
COG3701	Type IV secretory pathway, TrbF component
COG3702	Type IV secretory pathway, VirB3 component
COG3704	Type IV secretory pathway, VirB6 component
COG3736	Type IV secretory pathway, component VirB8
COG3838	Type IV secretory pathway, VirB2 component (pilin)
COG3843	Type IV secretory pathway, VirD2 component (relaxase)
COG3846	Type IV secretory pathway, TrbL components
COG3946	Type IV secretory pathway, VirJ component
COG4959	Type IV secretory pathway, protease TraF
COG5268	Type IV secretory pathway, TrbD component
