## Supplementary material for "Mixed Waste Contamination Selects for a Mobile Genetic Element Population Enriched in Multiple Heavy Metal Resistance Genes": Table S4

### Sheet: Sheet1
Pfam ID	Function
AAA_21	Toxin-Antitoxin
AAA_24	Phage Life Cycle
AAA_30	Conjugative Transfer
AbiEi_1	Toxin-Antitoxin
AbiEi_3	Toxin-Antitoxin
AbiEi_3_N	Toxin-Antitoxin
AbiEi_4	Toxin-Antitoxin
AbiEii	Toxin-Antitoxin
Activator-TraM	Conjugative Transfer
ADPrib_exo_Tox	Phage Life Cycle
Arc	Other
Arm-DNA-bind_1	Phage Life Cycle
Arm-DNA-bind_2	Phage Life Cycle
Arm-DNA-bind_3	Phage Life Cycle
Arm-DNA-bind_4	Phage Life Cycle
B3_4	Other
Bac_DNA_binding	Other
Bac_DnaA	Other
Bac_DnaA_C	Other
BRCT	Other
BrnA_antitoxin	Toxin-Antitoxin
BrnT_toxin	Toxin-Antitoxin
CagE_TrbE_VirB	Conjugative Transfer
CagE_TrbE_VirB	Conjugative Transfer
CagX	Conjugative Transfer
CbiA	Plasmid Replication
Cdc6_C	Other
CENP-B_N	Other
Collar	Phage Life Cycle
Cro	Phage Life Cycle
D5_N	Phage Life Cycle
DDE_3	Transposable Element
DDE_Tnp_1	Transposable Element
DDE_Tnp_1_2	Transposable Element
DDE_Tnp_1_4	Transposable Element
DDE_Tnp_1_6	Transposable Element
DDE_Tnp_1_assoc	Transposable Element
DDE_Tnp_IS1	Transposable Element
DDE_Tnp_IS1595	Transposable Element
DDE_Tnp_IS240	Transposable Element
DDE_Tnp_IS66	Transposable Element
DDE_Tnp_IS66_C	Transposable Element
DDE_Tnp_ISAZ013	Transposable Element
DDE_Tnp_ISL3	Transposable Element
DDE_Tnp_Tn3	Transposable Element
DEAD	Other
DEDD_Tnp_IS110	Transposable Element
DivIVA	Other
Dna_B	Other
DNA_gyraseA_C	Other
DNA_gyraseB	Other
DNA_gyraseB_C	Other
DNA_ligase_A_C	Other
DNA_ligase_A_M	Other
DNA_ligase_A_N	Other
DNA_ligase_aden	Other
DNA_ligase_OB	Other
DNA_ligase_ZBD	Other
DNA_pol_A	Other
DNA_pol_A_exo1	Other
DNA_pol_B	Other
DNA_pol_B_exo1	Other
DNA_pol_B_palm	Other
DNA_pol_B_thumb	Other
DNA_topoisoIV	Other
DnaA_N	Other
DnaB	Other
DnaB_2	Other
DnaB_bind	Other
DnaB_C	Other
DnaG_DnaB_bind	Other
DUF1398	Phage Life Cycle
DUF1983	Phage Life Cycle
DUF2163	Phage Life Cycle
DUF2190	Phage Life Cycle
DUF2829	Phage Life Cycle
DUF3363	Conjugative Transfer
DUF3672	Phage Life Cycle
DUF3701	Phage Life Cycle
DUF3751	Phage Life Cycle
DUF3991	Other
DUF4096	Transposable Element
DUF4158	Transposable Element
DUF4175	Transposable Element
DUF5131	Phage Life Cycle
DUF772	Phage Life Cycle
DUF853	Conjugative Transfer
DUF927	Other
DUF935	Phage Life Cycle
FDX-ACB	Other
Gp17	Phage Life Cycle
Gp49	Phage Life Cycle
GTA_holin_3TM	Phage Life Cycle
HDPD	Phage Life Cycle
Head-tail_con	Phage Life Cycle
Helicase_C	Other
Helicase_C_4	Other
HHH_2	Other
HHH_5	Other
HHH_5	Other
HHH_8	Other
HicA_toxin	Toxin-Antitoxin
HicB_lk_antitox	Toxin-Antitoxin
HigB_toxin	Toxin-Antitoxin
HigB-like_toxin	Toxin-Antitoxin
hjc	Other
HK97-gp10_like	Phage Life Cycle
HTH_21	Transposable Element
HTH_23	Transposable Element
HTH_28	Transposable Element
HTH_29	Transposable Element
HTH_32	Transposable Element
HTH_33	Transposable Element
HTH_36	Transposable Element
HTH_38	Transposable Element
HTH_7	Transposable Element
HTH_Tnp_1	Transposable Element
HTH_Tnp_1_2	Transposable Element
HTH_Tnp_4	Transposable Element
HTH_Tnp_IS1	Transposable Element
HTH_Tnp_ISL3	Transposable Element
HTH_Tnp_Mu_2	Transposable Element
IncFII_repA	Plasmid Replication
Integrase_1	Transposable Element
IstB_IS21	Transposable Element
KfrA_N	Plasmid Replication
KleE	Toxin-Antitoxin
KORA	Plasmid Replication
KorB	Plasmid Replication
KorB_C	Plasmid Replication
L_lactis_RepB_C	Plasmid Replication
Lambda_CIII	Phage Life Cycle
Lambda_Kil	Phage Life Cycle
Lambda_tail_I	Phage Life Cycle
LigD_N	Other
LZ_Tnp_IS481	Transposable Element
LZ_Tnp_IS66	Transposable Element
MazE_antitoxin	Toxin-Antitoxin
Minor_tail_Z	Phage Life Cycle
Mob_Pre	Conjugative Transfer
MobA_MobL	Conjugative Transfer
MobA_MobL	Conjugative Transfer
MobC	Conjugative Transfer
MqsA_antitoxin	Toxin-Antitoxin
MqsR_toxin	Toxin-Antitoxin
Mu-like_gpT	Phage Life Cycle
Mu-like_Pro	Phage Life Cycle
Mu-transpos_C	Phage Life Cycle
N6_Mtase	Other
NinG	Phage Life Cycle
Nterm_IS4	Transposable Element
ORF6C	Phage Life Cycle
ORF6N	Phage Life Cycle
P22_AR_N	Phage Life Cycle
P22_Cro	Phage Life Cycle
P22_portal	Phage Life Cycle
ParBc	Plasmid Replication
ParD_antitoxin	Toxin-Antitoxin
ParE_toxin	Toxin-Antitoxin
ParE-like_toxin	Toxin-Antitoxin
ParG	Plasmid Replication
PemK_toxin	Toxin-Antitoxin
Peptidase_S26	Conjugative Transfer
Peptidase_S78	Phage Life Cycle
Peptidase_S78_2	Phage Life Cycle
Phage_AlpA	Phage Life Cycle
Phage_attach	Phage Life Cycle
Phage_BR0599	Phage Life Cycle
Phage_cap_E	Phage Life Cycle
Phage_capsid	Phage Life Cycle
Phage_connect_1	Phage Life Cycle
Phage_CRI	Phage Life Cycle
Phage_fiber	Phage Life Cycle
Phage_fiber_2	Phage Life Cycle
Phage_gp49_66	Phage Life Cycle
Phage_gp49_66	Phage Life Cycle
Phage_H_T_join	Phage Life Cycle
Phage_holin_1	Phage Life Cycle
Phage_holin_3_3	Phage Life Cycle
Phage_holin_3_6	Phage Life Cycle
Phage_holin_4_1	Phage Life Cycle
Phage_int_SAM_1	Phage Life Cycle
Phage_int_SAM_2	Phage Life Cycle
Phage_int_SAM_3	Phage Life Cycle
Phage_int_SAM_4	Phage Life Cycle
Phage_int_SAM_4	Phage Life Cycle
Phage_int_SAM_5	Phage Life Cycle
Phage_integrase	Phage Life Cycle
Phage_lambda_P	Phage Life Cycle
Phage_lysis	Phage Life Cycle
Phage_lysozyme	Phage Life Cycle
Phage_min_cap2	Phage Life Cycle
Phage_min_tail	Phage Life Cycle
Phage_Mu_F	Phage Life Cycle
Phage_Mu_F	Phage Life Cycle
Phage_NinH	Phage Life Cycle
Phage_Nu1	Phage Life Cycle
Phage_portal	Phage Life Cycle
Phage_portal_2	Phage Life Cycle
Phage_pRha	Phage Life Cycle
Phage_pRha	Phage Life Cycle
Phage_prot_Gp6	Phage Life Cycle
Phage_rep_O	Phage Life Cycle
Phage_rep_org_N	Phage Life Cycle
Phage_stabilise	Phage Life Cycle
Phage_TAC_12	Phage Life Cycle
Phage_TAC_2	Phage Life Cycle
Phage_tail_2	Phage Life Cycle
Phage_tail_3	Phage Life Cycle
Phage_tail_L	Phage Life Cycle
phage_tail_N	Phage Life Cycle
Phage_tail_S	Phage Life Cycle
Phage_tail_T	Phage Life Cycle
Phage_tail_U	Phage Life Cycle
Phage_terminase	Phage Life Cycle
Phage_TTP_12	Phage Life Cycle
Phage_X	Phage Life Cycle
Phage-tail_3	Phage Life Cycle
PhageMin_Tail	Phage Life Cycle
PhdYeFM_antitox	Toxin-Antitoxin
Phg_2220_C	Phage Life Cycle
PIN	Toxin-Antitoxin
Pox_D5	Plasmid Replication
PRiA4_ORF3	Other
PriCT_1	Plasmid Replication
PriCT_2	Plasmid Replication
Prim_Zn_Ribbon	Other
Prim-Pol	Other
PrlF_antitoxin	Toxin-Antitoxin
Prophage_tail	Phage Life Cycle
PsiB	Other
QSregVF_b	Other
RecG_wedge	Other
Recombinase	Transposable Element
RecQ_Zn_bind	Other
RecT	Phage Life Cycle
Regulator_TrmB	Other
Relaxase	Conjugative Transfer
RelB	Toxin-Antitoxin
RelE	Toxin-Antitoxin
Rep_1	Plasmid Replication
Rep_2	Plasmid Replication
Rep_3	Plasmid Replication
Rep_3	Plasmid Replication
RepA_C	Plasmid Replication
RepB	Plasmid Replication
RepB_primase	Plasmid Replication
RepL	Plasmid Replication
Replicase	Phage Life Cycle
Resolvase	Transposable Element
RNA_ligase	Other
RNA_pol_Rpb2_6	Other
RNase_T	Other
RP-C	Plasmid Replication
RP-C_C	Plasmid Replication
RPA	Plasmid Replication
RQC	Other
RusA	Other
rve	Transposable Element
rve_2	Transposable Element
rve_3	Transposable Element
Secretin	Conjugative Transfer
Secretin_N_2	Conjugative Transfer
Sipho_Gp157	Phage Life Cycle
Sipho_tail	Phage Life Cycle
SLT	Conjugative Transfer
SLT_2	Other
StbA	Plasmid Replication
SymE_toxin	Toxin-Antitoxin
T2SS-T3SS_pil_N	Conjugative Transfer
T2SSE	Conjugative Transfer
T2SSE_N	Conjugative Transfer
T4SS	Conjugative Transfer
T4SS_TraI	Conjugative Transfer
T4SS-DNA_transf	Conjugative Transfer
T4SS-DNA_transf	Conjugative Transfer
Tape_meas_lam_C	Phage Life Cycle
TcpQ	Conjugative Transfer
Terminase_1	Phage Life Cycle
Terminase_2	Phage Life Cycle
Terminase_3	Phage Life Cycle
Terminase_3C	Phage Life Cycle
Terminase_4	Phage Life Cycle
Terminase_6	Phage Life Cycle
Terminase_6C	Phage Life Cycle
Terminase_GpA	Phage Life Cycle
TnpB_IS66	Transposable Element
Topoisom_bac	Other
Topoisom_I	Other
Toprim	Other
Toprim_2	Other
Toprim_3	Other
Toprim_4	Other
TOPRIM_C	Other
Toprim_N	Other
Toxin_YhaV	Toxin-Antitoxin
TraC	Conjugative Transfer
TraC_F_IV	Conjugative Transfer
TraD	Conjugative Transfer
TraD_N	Conjugative Transfer
TraE	Conjugative Transfer
TraF	Conjugative Transfer
TraG_N	Conjugative Transfer
TraG-D_C	Conjugative Transfer
TraH	Conjugative Transfer
TraH_2	Conjugative Transfer
TraI	Conjugative Transfer
TraK	Conjugative Transfer
Transposase_20	Transposable Element
Transposase_mut	Transposable Element
TraX	Conjugative Transfer
TrbC	Conjugative Transfer
TrbC_Ftype	Conjugative Transfer
TrbH	Conjugative Transfer
TrbI	Conjugative Transfer
TrbI_Ftype	Conjugative Transfer
TrbL	Conjugative Transfer
TrbM	Conjugative Transfer
tRNA_bind	Other
TrwB_AAD_bind	Conjugative Transfer
TrwB_AAD_bind	Conjugative Transfer
TrwC	Conjugative Transfer
Unstab_antitox	Toxin-Antitoxin
UPF0236	Transposable Element
UvrB	Other
UvrD_C	Conjugative Transfer
UvrD_C_2	Conjugative Transfer
UvrD-helicase	Conjugative Transfer
VapB_antitoxin	Toxin-Antitoxin
Viral_helicase1	Phage Life Cycle
VirB3	Conjugative Transfer
VirB8	Conjugative Transfer
VirC1	Conjugative Transfer
VirC1	Conjugative Transfer
VirE	Conjugative Transfer
VirE	Conjugative Transfer
Y1_Tnp	Transposable Element
Y1_Tnp	Transposable Element
Y2_Tnp	Transposable Element
YafQ_toxin	Toxin-Antitoxin
YdaS_antitoxin	Toxin-Antitoxin
YqaJ	Phage Life Cycle
Zeta_toxin	Toxin-Antitoxin
zf-C4_Topoisom	Other
zf-CHC2	Other
zf-IS66	Transposable Element
zf-ISL3	Transposable Element
Zn_ribbon_recom	Transposable Element
Zn_Tnp_IS1	Transposable Element
Zn_Tnp_IS1595	Transposable Element
Zn_Tnp_IS91	Transposable Element
GIIM	Other
RVT_1	Transposable Element
RVT_N	Transposable Element
Retrotrans_gag	Transposable Element
RVT_2	Transposable Element
AAA_31	Plasmid Replication
HTH_OrfB_IS605	Transposable Element
OrfB_IS605	Transposable Element
OrfB_Zn_ribbon	Transposable Element
GIY-YIG	Phage Life Cycle
Intron_maturas2	Transposable Element
PIN_3	Toxin-Antitoxin
