## Supplementary material for "Mixed Waste Contamination Selects for a Mobile Genetic Element Population Enriched in Multiple Heavy Metal Resistance Genes": Table S5

### Sheet: Sequencing Metadata
Sample Identifier	Well or Core Identifier	Latitude	Longitude	Sample Type	U Level (H>=0.126 uM)	Reference for Complete Metadata	BioProject Accession Number
EB106_02_01	EB106	35.9773	-84.2735	Sediment core section	H	Pending MRA	PRJNA1001011
EB106_02_02	EB106	35.9773	-84.2735	Sediment core section	H	Pending MRA	PRJNA1001011
EB106_02_03	EB106	35.9773	-84.2735	Sediment core section	H	Pending MRA	PRJNA1001011
EB106_03_01	EB106	35.9773	-84.2735	Sediment core section	H	Pending MRA	PRJNA1001011
EB106_03_02	EB106	35.9773	-84.2735	Sediment core section	H	Pending MRA	PRJNA1001011
EB106_03_03	EB106	35.9773	-84.2735	Sediment core section	H	Pending MRA	PRJNA1001011
EB106_03_04	EB106	35.9773	-84.2735	Sediment core section	H	Pending MRA	PRJNA1001011
EB106_03_05	EB106	35.9773	-84.2735	Sediment core section	H	Pending MRA	PRJNA1001011
EB106_04_01	EB106	35.9773	-84.2735	Sediment core section	H	Pending MRA	PRJNA1001011
EB106_05_04	EB106	35.9773	-84.2735	Sediment core section	H	Pending MRA	PRJNA1001011
EB106_05_06	EB106	35.9773	-84.2735	Sediment core section	H	Pending MRA	PRJNA1001011
EB271_02_01	EB271	35.9799	-84.2706	Sediment core section	L	Pending MRA	PRJNA1001011
EB271_02_02	EB271	35.9799	-84.2706	Sediment core section	L	Pending MRA	PRJNA1001011
EB271_02_03	EB271	35.9799	-84.2706	Sediment core section	L	Pending MRA	PRJNA1001011
EB271_03_01	EB271	35.9799	-84.2706	Sediment core section	L	Pending MRA	PRJNA1001011
EB271_03_02	EB271	35.9799	-84.2706	Sediment core section	L	Pending MRA	PRJNA1001011
EB271_03_03	EB271	35.9799	-84.2706	Sediment core section	L	Pending MRA	PRJNA1001011
EB271_04_01	EB271	35.9799	-84.2706	Sediment core section	L	Pending MRA	PRJNA1001011
EB271_04_02	EB271	35.9799	-84.2706	Sediment core section	L	Pending MRA	PRJNA1001011
EB271_04_03	EB271	35.9799	-84.2706	Sediment core section	L	Pending MRA	PRJNA1001011
EB271_04_04	EB271	35.9799	-84.2706	Sediment core section	L	Pending MRA	PRJNA1001011
EB271_05_01	EB271	35.9799	-84.2706	Sediment core section	L	Pending MRA	PRJNA1001011
EB271_05_02	EB271	35.9799	-84.2706	Sediment core section	L	Pending MRA	PRJNA1001011
EB271_05_03	EB271	35.9799	-84.2706	Sediment core section	L	Pending MRA	PRJNA1001011
AA_WF_A-C-Q	FW106	35.9773	-84.2735	Filtered groundwater	H	Pending MRA	PRJNA1001011
AA_WF_B-O	FW106	35.9773	-84.2735	Filtered groundwater	H	Pending MRA	PRJNA1001011
AA_WF_D-U	FW106	35.9773	-84.2735	Filtered groundwater	H	Pending MRA	PRJNA1001011
AA_WF_E-F-T	FW115	35.9773	-84.2735	Filtered groundwater	H	Pending MRA	PRJNA1001011
AA_WF_G-H-W	FW115	35.9773	-84.2735	Filtered groundwater	H	Pending MRA	PRJNA1001011
AA_WF_J-M-R	GW271	35.9799	-84.2706	Filtered groundwater	L	Pending MRA	PRJNA1001011
AA_WF_K-L-S	GW271	35.9799	-84.2706	Filtered groundwater	L	Pending MRA	PRJNA1001011
AA_WF_I-V	GW271	35.9799	-84.2706	Filtered groundwater	L	Pending MRA	PRJNA1001011
D16-4701	FW306	35.941	–84.336186	Sediment core section	L	Wu et al. (2023), AEM, DOI: https://doi.org/10.1128/aem.00500-23	PRJNA962994
D16-4702	FW306	35.941	–84.336186	Sediment core section	L	Wu et al. (2023), AEM, DOI: https://doi.org/10.1128/aem.00500-24	PRJNA962994
D16-4703	FW306	35.941	–84.336186	Sediment core section	L	Wu et al. (2023), AEM, DOI: https://doi.org/10.1128/aem.00500-25	PRJNA962994
D16-4704	FW306	35.941	–84.336186	Sediment core section	L	Wu et al. (2023), AEM, DOI: https://doi.org/10.1128/aem.00500-26	PRJNA962994
D16-4705	FW306	35.941	–84.336186	Sediment core section	L	Wu et al. (2023), AEM, DOI: https://doi.org/10.1128/aem.00500-27	PRJNA962994
D16-4706	FW306	35.941	–84.336186	Sediment core section	L	Wu et al. (2023), AEM, DOI: https://doi.org/10.1128/aem.00500-28	PRJNA962994
DP16D	DP16D	35.9755	-84.2747	Filtered groundwater	H	Tian et al. (2020), Microbiome, DOI: https://doi.org/10.1186/s40168-020-00825-w	PRJNA513876
FW021	FW021	35.9777	-84.272	Filtered groundwater	H	Tian et al. (2020), Microbiome, DOI: https://doi.org/10.1186/s40168-020-00825-w	PRJNA513876
FW104	FW104	35.9774	-84.2736	Filtered groundwater	H	Tian et al. (2020), Microbiome, DOI: https://doi.org/10.1186/s40168-020-00825-w	PRJNA513876
FW106	FW106	35.9773	-84.2735	Filtered groundwater	H	Tian et al. (2020), Microbiome, DOI: https://doi.org/10.1186/s40168-020-00825-w	PRJNA513876
FW106-02	FW106	35.9773	-84.2735	Filtered groundwater	H	Tian et al. (2020), Microbiome, DOI: https://doi.org/10.1186/s40168-020-00825-w	PRJNA513876
FW106-10	FW106	35.9773	-84.2735	Filtered groundwater	H	Tian et al. (2020), Microbiome, DOI: https://doi.org/10.1186/s40168-020-00825-w	PRJNA513876
FW215	FW215	35.9757	-84.2747	Filtered groundwater	H	Tian et al. (2020), Microbiome, DOI: https://doi.org/10.1186/s40168-020-00825-w	PRJNA513876
FW300	FW300	35.9411	-84.3362	Filtered groundwater	L	Tian et al. (2020), Microbiome, DOI: https://doi.org/10.1186/s40168-020-00825-w	PRJNA513876
FW301	FW301	35.9411	-84.3362	Filtered groundwater	L	Tian et al. (2020), Microbiome, DOI: https://doi.org/10.1186/s40168-020-00825-w	PRJNA513876
FW301-02	FW301	35.9411	-84.3362	Filtered groundwater	L	Tian et al. (2020), Microbiome, DOI: https://doi.org/10.1186/s40168-020-00825-w	PRJNA513876
FW301-10	FW301	35.9411	-84.3362	Filtered groundwater	L	Tian et al. (2020), Microbiome, DOI: https://doi.org/10.1186/s40168-020-00825-w	PRJNA513876
FW303	FW303	35.9411	-84.3363	Filtered groundwater	L	Tian et al. (2020), Microbiome, DOI: https://doi.org/10.1186/s40168-020-00825-w	PRJNA513876
FW305	FW305	35.941	–84.336186	Filtered groundwater	L	Tian et al. (2020), Microbiome, DOI: https://doi.org/10.1186/s40168-020-00825-w	PRJNA513876
FW306_01	FW306	35.941	–84.336186	Sediment core section	L	Wu et al. (2023), AEM, DOI: https://doi.org/10.1128/aem.00500-28	PRJNA962994
FW306_02	FW306	35.941	–84.336186	Sediment core section	L	Wu et al. (2023), AEM, DOI: https://doi.org/10.1128/aem.00500-28	PRJNA962994
FW306_03	FW306	35.941	–84.336186	Sediment core section	L	Wu et al. (2023), AEM, DOI: https://doi.org/10.1128/aem.00500-28	PRJNA962994
FW306_04	FW306	35.941	–84.336186	Sediment core section	L	Wu et al. (2023), AEM, DOI: https://doi.org/10.1128/aem.00500-28	PRJNA962994
FW306_05	FW306	35.941	–84.336186	Sediment core section	L	Wu et al. (2023), AEM, DOI: https://doi.org/10.1128/aem.00500-28	PRJNA962994
FW306_06	FW306	35.941	–84.336186	Sediment core section	L	Wu et al. (2023), AEM, DOI: https://doi.org/10.1128/aem.00500-28	PRJNA962994
FW602	FW602	35.974	-84.2789	Filtered groundwater	L	Tian et al. (2020), Microbiome, DOI: https://doi.org/10.1186/s40168-020-00825-w	PRJNA513876
GW715	GW715	35.9495	-84.3138	Filtered groundwater	L	Tian et al. (2020), Microbiome, DOI: https://doi.org/10.1186/s40168-020-00825-w	PRJNA513876
GW928	GW928	35.9874	-84.2647	Filtered groundwater	L	Tian et al. (2020), Microbiome, DOI: https://doi.org/10.1186/s40168-020-00825-w	PRJNA513876
