## Supplementary material for "Mixed Waste Contamination Selects for a Mobile Genetic Element Population Enriched in Multiple Heavy Metal Resistance Genes": Table S7

### Sheet: Sheet1
Genome ID	Assembly length (bp)	GC (%)	Sample Type	Sample [U]	vCONTACT: Viral Cluster Status	vCONTACT: Viral Cluster	PhaTYP: Lifestyle	PhaGCN: ISTV Taxonomy	PHP: K-mer Host Prediction	IMG/VR Metagenome Spacers: CRISPR Host Prediction	IMG/VR Isolate Spacers: CRISPR Host Prediction
AA_WF_A-C-Q_10	41607	63.89	Well water	High (>0.126 µM)	Clustered	VC_230_0	temperate	Mesyanzhinovviridae	Proteobacteria	no match	no match
AA_WF_A-C-Q_3	63980	37.78	Well water	High (>0.126 µM)	Clustered	VC_319_0	virulent	unknown	Proteobacteria	no match	Ga0097813 (Kingella kingae KK245)
AA_WF_A-C-Q_6	47628	46.99	Well water	High (>0.126 µM)	Singleton	`	virulent	unknown	Verrucomicrobia	no match	no match
AA_WF_A-C-Q_8	44899	54.37	Well water	High (>0.126 µM)	Singleton		virulent	Vilmaviridae	Candidatus Adlerbacteria	no match	no match
AA_WF_A-C-Q_9	41833	53.71	Well water	High (>0.126 µM)	Clustered	VC_230_0	temperate	Casjensviridae	Proteobacteria	no match	no match
AA_WF_D-U_3	63097	62.83	Well water	High (>0.126 µM)	Singleton		temperate	unknown	Proteobacteria	Ga0116024_1026100 (unknown, Oil Sands methanogenic incubation)	no match
AA_WF_E-F-T_5	43456	62.82	Well water	High (>0.126 µM)	Clustered	VC_128_0	temperate	Casjensviridae	Proteobacteria	no match	no match
AA_WF_G-H-W_1	451927	48.6	Well water	High (>0.126 µM)	Clustered	VC_174_1	virulent	Kyanoviridae	Caldiserica	no match	no match
AA_WF_G-H-W_4	55317	68.77	Well water	High (>0.126 µM)	Singleton		temperate	unknown	Actinobacteria	Ga0070678_310878133 (unknown, Corn rhizosphere metagenome)	no match
AA_WF_G-H-W_5	40769	59.37	Well water	High (>0.126 µM)	Clustered	VC_321_0	temperate	unknown	Proteobacteria	no match	no match
AA_WF_G-H-W_6	40169	36.95	Well water	High (>0.126 µM)	Outlier		temperate	unknown	Firmicutes	Ga0207747_1007081 (unclassified Bacilli)	no match
AA_WF_I-V_12	42425	60.31	Well water	Low (< 0.126 µM)	Outlier		temperate	unknown	Proteobacteria	no match	no match
AA_WF_I-V_13	42097	57.09	Well water	Low (< 0.126 µM)	Outlier		temperate	unknown	Proteobacteria	no match	no match
AA_WF_I-V_15	40611	59.92	Well water	Low (< 0.126 µM)	Outlier		virulent	unknown	Proteobacteria	no match	no match
AA_WF_I-V_17	39029	54.77	Well water	Low (< 0.126 µM)	Singleton		virulent	unknown	Proteobacteria	no match	no match
AA_WF_I-V_28	8302	57.65	Well water	Low (< 0.126 µM)	Singleton		temperate	unknown	Actinobacteria	Ga0456352_075775 (unknown, freshwater microbiome)	no match
AA_WF_J-M-R_2	46673	48.4	Well water	Low (< 0.126 µM)	Singleton		virulent	Zierdtviridae	Firmicutes	no match	no match
AA_WF_J-M-R_4	38084	42.9	Well water	Low (< 0.126 µM)	Singleton		virulent	unknown	Candidatus Magasanikbacteria	no match	no match
AA_WF_K-L-S_1	52167	44.73	Well water	Low (< 0.126 µM)	Outlier		virulent	Zobellviridae	Chloroflexi	no match	no match
AA_WF_K-L-S_3	40040	46.76	Well water	Low (< 0.126 µM)	Clustered	VC_230_0	temperate	unknown	Acidobacteria	no match	no match
EB106_02_01_1	53906	59.25	Sediment core	High (>0.126 µM)	Clustered	VC_323_0	temperate	Kyanoviridae	Proteobacteria	no match	no match
EB106_02_01_2	47104	62.57	Sediment core	High (>0.126 µM)	Singleton		temperate	unknown	Armatimonadetes	no match	no match
EB106_02_01_3	46006	58.62	Sediment core	High (>0.126 µM)	Singleton		virulent	Schitoviridae	Proteobacteria	no match	no match
EB106_02_01_4	39943	66.05	Sediment core	High (>0.126 µM)	Clustered	VC_324_0	temperate	Orlajensenviridae	Proteobacteria	no match	no match
EB106_02_02_13	46840	55.8	Sediment core	High (>0.126 µM)	Singleton		virulent	unknown	Proteobacteria	no match	no match
EB106_02_02_15	43396	57.82	Sediment core	High (>0.126 µM)	Singleton		temperate	unknown	Chloroflexi	no match	no match
EB106_02_02_16	42886	52.19	Sediment core	High (>0.126 µM)	Singleton		virulent	unknown	Proteobacteria	no match	no match
EB106_02_02_17	42108	61.74	Sediment core	High (>0.126 µM)	Clustered	VC_321_0	temperate	unknown	Proteobacteria	no match	no match
EB106_02_02_19	40425	64.4	Sediment core	High (>0.126 µM)	Singleton		virulent	unknown	Verrucomicrobia	no match	no match
EB106_02_02_2	95450	65.16	Sediment core	High (>0.126 µM)	Singleton		temperate	Zierdtviridae	Actinobacteria	no match	no match
EB106_02_02_20	39943	66.05	Sediment core	High (>0.126 µM)	Clustered	VC_324_0	temperate	Orlajensenviridae	Proteobacteria	no match	no match
EB106_02_02_3	57587	56.34	Sediment core	High (>0.126 µM)	Outlier		temperate	unknown	Candidatus Sumerlaeota	Ga0496017_0014477 (unclassified Proteobacteria)	no match
EB106_02_02_4	54139	48.49	Sediment core	High (>0.126 µM)	Singleton		virulent	Autographiviridae	Candidatus Saccharibacteria	no match	no match
EB106_02_02_7	53615	64.91	Sediment core	High (>0.126 µM)	Singleton		virulent	unknown	candidate division NC10	Ga0209607_1386752 (unknown, activated sludge metagenome)	no match
EB106_02_03_10	45489	64.61	Sediment core	High (>0.126 µM)	Singleton		temperate	Casjensviridae	Proteobacteria	Ga0439407_0006 (Unclassified Rhodanobacter)	Ga0439410 (Rhodanobacter sp. KS-T3)
EB106_02_03_11	43398	57.1	Sediment core	High (>0.126 µM)	Singleton		temperate	unknown	Chloroflexi	Ga0075269_305076767 (unknown, soil metagenome)	no match
EB106_02_03_12	36742	69.5	Sediment core	High (>0.126 µM)	Singleton		temperate	unknown	Chloroflexi	no match	no match
EB106_02_03_3	66913	65.77	Sediment core	High (>0.126 µM)	Clustered	VC_165_0	temperate	unknown	Proteobacteria	no match	no match
EB106_02_03_4	53782	54.32	Sediment core	High (>0.126 µM)	Clustered	VC_322_0	virulent	Casjensviridae	Proteobacteria	no match	no match
EB106_02_03_6	48997	62.2	Sediment core	High (>0.126 µM)	Singleton		virulent	unknown	Actinobacteria	no match	no match
EB106_02_03_8	45901	38.64	Sediment core	High (>0.126 µM)	Outlier		virulent	Zobellviridae	Chloroflexi	no match	no match
EB106_03_01_11	43583	58.47	Sediment core	High (>0.126 µM)	Singleton		temperate	unknown	Nitrospirae	no match	no match
EB106_03_01_7	48088	36.01	Sediment core	High (>0.126 µM)	Outlier		virulent	Straboviridae	Bacteroidetes	no match	no match
EB106_03_01_8	45772	40.18	Sediment core	High (>0.126 µM)	Outlier		virulent	unknown	Firmicutes	no match	no match
EB106_03_01_9	44757	58.27	Sediment core	High (>0.126 µM)	Singleton		temperate	unknown	Proteobacteria	no match	no match
EB106_05_06_3	39666	66.84	Sediment core	High (>0.126 µM)	Singleton		temperate	unknown	Gemmatimonadetes	no match	no match
EB106_05_06_4	33241	50.01	Sediment core	High (>0.126 µM)	Singleton		temperate	unknown	Proteobacteria	no match	no match
EB271_02_01_10	52237	43.44	Sediment core	Low (< 0.126 µM)	Clustered	VC_326_0	virulent	unknown	Unclassified Bacteria	no match	no match
EB271_02_01_11	47184	35.54	Sediment core	Low (< 0.126 µM)	Clustered	VC_327_0	virulent	unknown	Proteobacteria	no match	no match
EB271_02_01_18	39744	68.92	Sediment core	Low (< 0.126 µM)	Singleton		temperate	unknown	Actinobacteria	no match	no match
EB271_02_01_2	69413	65.37	Sediment core	Low (< 0.126 µM)	Singleton		virulent	unknown	Actinobacteria	no match	no match
EB271_02_01_20	35136	46.84	Sediment core	Low (< 0.126 µM)	Singleton		temperate	unknown	Euryarchaeota	Ga0436474_1264936 (unknown, sediment microbiome)	no match
EB271_02_01_3	62380	62.35	Sediment core	Low (< 0.126 µM)	Singleton		virulent	unknown	Gemmatimonadetes	no match	no match
EB271_02_01_4	60119	49.11	Sediment core	Low (< 0.126 µM)	Clustered	VC_328_0	virulent	unknown	Euryarchaeota	no match	no match
EB271_02_01_5	59453	58.64	Sediment core	Low (< 0.126 µM)	Outlier		virulent	Vilmaviridae	Proteobacteria	no match	no match
EB271_02_01_6	55770	59.5	Sediment core	Low (< 0.126 µM)	Clustered	VC_323_0	virulent	Vilmaviridae	Chloroflexi	no match	no match
EB271_02_01_7	53387	35.38	Sediment core	Low (< 0.126 µM)	Clustered	VC_308_0	virulent	Straboviridae	Bacteroidetes	no match	no match
EB271_02_01_8	52668	33	Sediment core	Low (< 0.126 µM)	Clustered	VC_325_0	virulent	unknown	Bacteroidetes	no match	no match
EB271_02_01_9	52403	36.3	Sediment core	Low (< 0.126 µM)	Singleton		virulent	unknown	Proteobacteria	no match	no match
EB271_02_02_12	35342	62.31	Sediment core	Low (< 0.126 µM)	Singleton		virulent	Kyanoviridae	Proteobacteria	no match	no match
EB271_02_02_2	60455	60.6	Sediment core	Low (< 0.126 µM)	Singleton		virulent	unknown	Firmicutes	no match	no match
EB271_02_02_3	51497	42.04	Sediment core	Low (< 0.126 µM)	Clustered	VC_308_0	virulent	unknown	Bacteroidetes	Ga0453683_0007643 (Unclassified Prolixibacteraceae)	no match
EB271_02_02_4	49395	54.35	Sediment core	Low (< 0.126 µM)	Singleton		virulent	unknown	Acidobacteria	no match	no match
EB271_02_02_6	48429	56.6	Sediment core	Low (< 0.126 µM)	Clustered	VC_326_0	virulent	Zierdtviridae	Euryarchaeota	no match	no match
EB271_02_02_8	45621	53.62	Sediment core	Low (< 0.126 µM)	Singleton		virulent	unknown	Candidatus Aminicenantes	no match	no match
EB271_02_02_9	40702	67.27	Sediment core	Low (< 0.126 µM)	Singleton		temperate	unknown	Actinobacteria	no match	no match
EB271_02_03_2	53437	61.2	Sediment core	Low (< 0.126 µM)	Outlier		virulent	unknown	Planctomycetes	no match	Ga0153696 (Unclassified Chloroflexi sp. SA_11)
EB271_02_03_3	48033	65.21	Sediment core	Low (< 0.126 µM)	Singleton		virulent	unknown	Planctomycetes	no match	no match
EB271_02_03_4	47129	59.43	Sediment core	Low (< 0.126 µM)	Singleton		virulent	Kyanoviridae	Acidobacteria	no match	no match
EB271_03_01_1	448716	49.69	Sediment core	Low (< 0.126 µM)	Clustered	VC_85_1	virulent	Vilmaviridae	Proteobacteria	no match	no match
EB271_03_01_10	47079	40.76	Sediment core	Low (< 0.126 µM)	Clustered	VC_329_0	virulent	unknown	Cyanobacteria	no match	no match
EB271_03_01_14	41672	36.46	Sediment core	Low (< 0.126 µM)	Singleton		temperate	unknown	Bacteroidetes	no match	no match
EB271_03_01_19	36110	51.91	Sediment core	Low (< 0.126 µM)	Clustered	VC_330_0	temperate	unknown	Candidatus Bathyarchaeota	no match	no match
EB271_03_01_2	60111	53.56	Sediment core	Low (< 0.126 µM)	Clustered	VC_328_0	virulent	unknown	Euryarchaeota	Ga0438302_0141302 (Methanothrix thermoacetophila)	no match
EB271_03_01_20	36005	48.8	Sediment core	Low (< 0.126 µM)	Outlier		temperate	Kyanoviridae	Chloroflexi	no match	no match
EB271_03_01_3	58949	60.82	Sediment core	Low (< 0.126 µM)	Singleton		temperate	unknown	Actinobacteria	no match	no match
EB271_03_01_6	53839	36.9	Sediment core	Low (< 0.126 µM)	Clustered	VC_325_0	virulent	unknown	Bacteroidetes	Ga0255341_1082964 (unknown, wastewater metagenome)	no match
EB271_03_01_7	51928	54.35	Sediment core	Low (< 0.126 µM)	Singleton		temperate	Kyanoviridae	Proteobacteria	no match	no match
EB271_03_01_8	50814	53.12	Sediment core	Low (< 0.126 µM)	Clustered	VC_329_0	virulent	unknown	Nitrospirae	no match	no match
EB271_03_01_9	50413	56.83	Sediment core	Low (< 0.126 µM)	Singleton		virulent	unknown	candidate division WOR-3	no match	no match
EB271_03_02_10	40308	51.92	Sediment core	Low (< 0.126 µM)	Clustered	VC_330_0	temperate	unknown	Candidatus Bathyarchaeota	no match	no match
EB271_03_03_1	67960	40.05	Sediment core	Low (< 0.126 µM)	Singleton		virulent	Zierdtviridae	Chloroflexi	no match	no match
EB271_03_03_2	49406	55.8	Sediment core	Low (< 0.126 µM)	Clustered	VC_327_0	virulent	Casjensviridae	Nitrospirae	no match	no match
EB271_04_02_1	71023	52.22	Sediment core	Low (< 0.126 µM)	Singleton		virulent	Zierdtviridae	Chloroflexi	no match	no match
EB271_04_02_2	62701	49.86	Sediment core	Low (< 0.126 µM)	Clustered	VC_319_0	virulent	unknown	Proteobacteria	no match	no match
EB271_04_02_3	44490	66.01	Sediment core	Low (< 0.126 µM)	Singleton		temperate	Zierdtviridae	Chloroflexi	no match	no match
EB271_04_02_4	40236	64.67	Sediment core	Low (< 0.126 µM)	Clustered	VC_230_0	temperate	unknown	Acidobacteria	no match	no match
EB271_04_03_1	45922	62.29	Sediment core	Low (< 0.126 µM)	Singleton		virulent	unknown	Actinobacteria	no match	no match
EB271_04_03_2	41424	65.76	Sediment core	Low (< 0.126 µM)	Singleton		virulent	unknown	Chloroflexi	no match	no match
EB271_04_03_20	7029	49.65	Sediment core	Low (< 0.126 µM)	Singleton		temperate	unknown	Proteobacteria	no match	no match
EB271_04_03_3	40888	42.14	Sediment core	Low (< 0.126 µM)	Singleton		temperate	unknown	Bacteroidetes	no match	no match
EB271_04_04_1	95543	59.97	Sediment core	Low (< 0.126 µM)	Singleton		virulent	unknown	Actinobacteria	no match	no match
EB271_04_04_2	54678	54.9	Sediment core	Low (< 0.126 µM)	Singleton		virulent	unknown	Firmicutes	no match	no match
EB271_04_04_6	40327	55.02	Sediment core	Low (< 0.126 µM)	Clustered	VC_228_0	virulent	Kyanoviridae	Nitrospirae	no match	no match
FW106_5	2004	62.43	Well water	High (>0.126 µM)	Clustered	VC_320_0	unknown	unknown	Proteobacteria	no match	no match
FW300_1	88056	70.12	Well water	Low (< 0.126 µM)	Clustered	VC_250_0	temperate	Vilmaviridae	Actinobacteria	no match	2515154103 (Leucobacter sp. AEAR)
FW300_2	59058	59.03	Well water	Low (< 0.126 µM)	Outlier		virulent	Zierdtviridae	Actinobacteria	no match	no match
FW300_4	43631	63.47	Well water	Low (< 0.126 µM)	Singleton		virulent	unknown	Proteobacteria	no match	no match
FW300_5	43298	72.12	Well water	Low (< 0.126 µM)	Clustered	VC_250_0	virulent	unknown	Actinobacteria	no match	no match
FW300_6	42006	57.39	Well water	Low (< 0.126 µM)	Singleton		virulent	unknown	Proteobacteria	no match	no match
FW301_1	47531	60	Well water	Low (< 0.126 µM)	Singleton		virulent	unknown	Proteobacteria	Ga0505706_00873385 (unknown, forest metagenomes)	no match
FW301_2	41312	60.08	Well water	Low (< 0.126 µM)	Singleton		virulent	unknown	Actinobacteria	no match	no match
FW301-02_4	38445	41.93	Well water	Low (< 0.126 µM)	Clustered	VC_331_0	virulent	Drexlerviridae	Firmicutes	no match	no match
FW301-02_7	34405	42.4	Well water	Low (< 0.126 µM)	Clustered	VC_331_0	virulent	unknown	Proteobacteria	no match	no match
FW301-02_8	15462	30.79	Well water	Low (< 0.126 µM)	Singleton		virulent	unknown	Candidatus Marinimicrobia	no match	no match
FW301-10_1	40442	54.89	Well water	Low (< 0.126 µM)	Clustered	VC_131_0	virulent	unknown	Proteobacteria	no match	no match
FW306_02_1	16139	67	Sediment core	Low (< 0.126 µM)	Singleton		virulent	unknown	Actinobacteria	no match	no match
FW306_05_18	1794	39.24	Sediment core	Low (< 0.126 µM)	Singleton		unknown	unknown	Proteobacteria	Ga0451519_1159823 (unknown, freshwater metagenome)	no match
FW306_06_1	48500	49.85	Sediment core	Low (< 0.126 µM)	Outlier		temperate	Casjensviridae	Proteobacteria	no match	2987947439 (Cronobacter sakazakii CS-60)
FW602_2	50091	69.53	Well water	Low (< 0.126 µM)	Singleton		temperate	Vilmaviridae	Actinobacteria	no match	no match
GW715_2	36649	51.06	Well water	Low (< 0.126 µM)	Singleton		virulent	unknown	Proteobacteria	no match	no match
