## Supplementary material for "Mixed Waste Contamination Selects for a Mobile Genetic Element Population Enriched in Multiple Heavy Metal Resistance Genes": Table S8

### Sheet: Sheet1
MGE ID	NCBI Nucleotide Identifier for Matching Plasmid	distance	pvalue	shared_hashes	recid	Topology_NUCCORE	CreateDate_NUCCORE	Location_BIOSAMPLE	loc_parsed	loc_lat	loc_lng	IsolationSource_BIOSAMPLE	Host_BIOSAMPLE	SamplType_BIOSAMPLE	plasmidfinder	Length_NUCCORE	GC_NUCCORE	taxon_name	taxon_species_name	taxon_genus_name	taxon_family_name	taxon_order_name	taxon_class_name	taxon_phylum_name	taxon_superkingdom_name
AA_WF_A-C-Q_2	NZ_MW150990.1	0.0509537	0	207	104	circular	2020-12-30								IncP1_2, U67194,	53129	65.085	Morganella morganii	Morganella morganii (582)	Morganella (581)	Morganellaceae (1903414)	Enterobacterales (91347)	Gammaproteobacteria (1236)	Proteobacteria (1224)	Bacteria (2)
AA_WF_B-O_10	NZ_CP032001.1	0.0178312	0	524	5	circular	2020-01-19	Mexico: Mexico City	Mexico,Mexico City	19.4326	-99.1333		Homo sapiens			5017	41.9374	Acinetobacter haemolyticus	Acinetobacter haemolyticus (29430)	Acinetobacter (469)	Moraxellaceae (468)	Pseudomonadales (72274)	Gammaproteobacteria (1236)	Proteobacteria (1224)	Bacteria (2)
AA_WF_B-O_2	NZ_CP080334.1	0.0943778	0	74	515	circular	2021-08-08									29753	64.296	Mycolicibacterium pallens	Mycolicibacterium pallens (370524)	Mycolicibacterium (1866885)	Mycobacteriaceae (1762)	Corynebacteriales (85007)	Actinomycetia (1760)	Actinobacteria (201174)	Bacteria (2)
AA_WF_B-O_5	NZ_CP047976.1	0.0280449	0	384	41	circular	2020-08-28	China:Hangzhou		30.26	120.2	rectal swab	Homo sapiens			9132	37.3084	Acinetobacter baumannii	Acinetobacter baumannii (470)	Acinetobacter (469)	Moraxellaceae (468)	Pseudomonadales (72274)	Gammaproteobacteria (1236)	Proteobacteria (1224)	Bacteria (2)
AA_WF_B-O_7	NZ_CP055278.1	0.0385787	0	286	71	circular	2020-06-27	USA:Massachusetts	USA,Massachusetts	42.3789	-72.0324	soil		pure culture		7073	35.9536	Acinetobacter sp. NEB 394	Acinetobacter sp. NEB 394 (2743575)	Acinetobacter (469)	Moraxellaceae (468)	Pseudomonadales (72274)	Gammaproteobacteria (1236)	Proteobacteria (1224)	Bacteria (2)
AA_WF_B-O_8	NZ_CP044478.1	0.0304804	0	358	51	circular	2020-03-01	China:Huizhou City, Guangdong Province		23.12	114.42	stool	goose			8743	42.0108	Acinetobacter schindleri	Acinetobacter schindleri (108981)	Acinetobacter (469)	Moraxellaceae (468)	Pseudomonadales (72274)	Gammaproteobacteria (1236)	Proteobacteria (1224)	Bacteria (2)
AA_WF_D-U_2	JN106165.1	0.0637124	0	151	173	circular	2011-12-13								IncP1_2, U67194,	48624	65.8872	uncultured bacterium	uncultured bacterium (77133)						Bacteria (2)
AA_WF_D-U_6	NZ_CP021139.1	0.080322	0	102	331	circular	2017-06-02	USA: Hibbing, MN	USA,Hibbing,MN	47.3693	-92.9848	Weathered rock sample		Cell culture		39138	60.7926	Sulfuriferula sp. AH1	Sulfuriferula sp. AH1 (1985873)	Sulfuriferula (1778653)	Sulfuricellaceae (2772226)	Nitrosomonadales (32003)	Betaproteobacteria (28216)	Proteobacteria (1224)	Bacteria (2)
AA_WF_E-F-T_23	CP021189.1	0.0926182	0	77	485	circular	2017-05-10	China	China	34.4118	86.0327	activated sludge of a wastewater treatment facility				17574	60.4985	Sphingomonas wittichii DC-6	Sphingomonas wittichii (160791)	Sphingomonas (13687)	Sphingomonadaceae (41297)	Sphingomonadales (204457)	Alphaproteobacteria (28211)	Proteobacteria (1224)	Bacteria (2)
AA_WF_G-H-W_8	NZ_CP053901.1	0.0475157	0	226	96	circular	2020-06-04	China:Guangdong province		21	110	intestine	duck			26385	26.7463	Proteus mirabilis	Proteus mirabilis (584)	Proteus (583)	Morganellaceae (1903414)	Enterobacterales (91347)	Gammaproteobacteria (1236)	Proteobacteria (1224)	Bacteria (2)
AA_WF_G-H-W_9	NZ_CP065267.1	0.0185579	0	512	6	circular	2021-03-07	USA: Long Beach, CA		33.8075	-118.188	Clinical patient	Homo sapiens			25000	65.632	Mycobacteroides abscessus subsp. abscessus	Mycobacteroides abscessus (36809)	Mycobacteroides (670516)	Mycobacteriaceae (1762)	Corynebacteriales (85007)	Actinomycetia (1760)	Actinobacteria (201174)	Bacteria (2)
AA_WF_I-V_11	NZ_CP016454.1	0.0339141	0	325	61	circular	2016-08-26	USA: WA, Seattle	USA,WA,Seattle	47.6038	-122.33	Algal phycosphere		Microbial isolate		49737	61.5196	Sphingobium sp. RAC03	Sphingobium sp. RAC03 (1843368)	Sphingobium (165695)	Sphingomonadaceae (41297)	Sphingomonadales (204457)	Alphaproteobacteria (28211)	Proteobacteria (1224)	Bacteria (2)
AA_WF_I-V_20	NZ_CP016454.1	0.0281347	0	383	43	circular	2016-08-26	USA: WA, Seattle	USA,WA,Seattle	47.6038	-122.33	Algal phycosphere		Microbial isolate		49737	61.5196	Sphingobium sp. RAC03	Sphingobium sp. RAC03 (1843368)	Sphingobium (165695)	Sphingomonadaceae (41297)	Sphingomonadales (204457)	Alphaproteobacteria (28211)	Proteobacteria (1224)	Bacteria (2)
AA_WF_I-V_3	NZ_CP032520.1	0.0744324	0	117	265	linear	2019-10-07	China: Guangzhou	China,Guangzhou	23.1302	113.259	activated sludge		cell culture		568815	61.5991	Cupriavidus oxalaticus	Cupriavidus oxalaticus (96344)	Cupriavidus (106589)	Burkholderiaceae (119060)	Burkholderiales (80840)	Betaproteobacteria (28216)	Proteobacteria (1224)	Bacteria (2)
AA_WF_I-V_4	NZ_CP046256.1	0.0188675	0	507	10	circular	2019-11-29	China:Harbin	China,Harbin	45.7657	126.616	activated sludge of wastewater treatment plants		cell culture		223979	62.4108	Sphingobium sp. CAP-1	Sphingobium sp. CAP-1 (2676077)	Sphingobium (165695)	Sphingomonadaceae (41297)	Sphingomonadales (204457)	Alphaproteobacteria (28211)	Proteobacteria (1224)	Bacteria (2)
AA_WF_I-V_7	NZ_CP076559.1	0.0221335	0	458	17	circular	2021-06-18	France: La Roche-Posay	France,La Roche-Posay	46.7862	0.812291	La Roche-Posay thermal water		bacteria		162057	62.2972	Sphingobium xenophagum	Sphingobium xenophagum (121428)	Sphingobium (165695)	Sphingomonadaceae (41297)	Sphingomonadales (204457)	Alphaproteobacteria (28211)	Proteobacteria (1224)	Bacteria (2)
D16-4703_2	CP046410.1	0.0185579	0	512	7	circular	2020-01-07	India:Punjab		30.9	75.8	Diseased Labeo rohita fish			ColRNAI_1, DQ298019,	5625	52.8711	Aeromonas veronii	Aeromonas veronii (654)	Aeromonas (642)	Aeromonadaceae (84642)	Aeromonadales (135624)	Gammaproteobacteria (1236)	Proteobacteria (1224)	Bacteria (2)
D16-4704_2	NC_025174.1	0.0130638	0	613	3	circular	1998-05-27								ColRNAI_1, DQ298019,	4753	52.9771	Bacillus intermedius	Bacillus intermedius (1400)	Bacillus (1386)	Bacillaceae (186817)	Bacillales (1385)	Bacilli (91061)	Firmicutes (1239)	Bacteria (2)
EB106_03_01_17	CP048737.1	0.0820539	0	98	2	circular	2020-02-18	China: Shenzhen	China,Shenzhen	22.5446	114.055	contaminated soil		Cell culture		21444	42.8698	Enterobacter sp. T2	Enterobacter sp. T2 (2707174)	Enterobacter (547)	Enterobacteriaceae (543)	Enterobacterales (91347)	Gammaproteobacteria (1236)	Proteobacteria (1224)	Bacteria (2)
EB106_05_04_4	GU722201.1	0.0747985	0	116	1	circular	2010-07-04									5370	60.1862	bacterium enrichment culture clone 2b(2010)	bacterium enrichment culture clone 2b(2010) (795324)						Bacteria (2)
FW021_2	NZ_KJ588780.1	0.00842259	0	721	5	circular	2020-06-03								IncP1_2, U67194,	49804	65.0691	Achromobacter xylosoxidans	Achromobacter xylosoxidans (85698)	Achromobacter (222)	Alcaligenaceae (506)	Burkholderiales (80840)	Betaproteobacteria (28216)	Proteobacteria (1224)	Bacteria (2)
FW106-02_3	NZ_CP053554.1	0.0116661	0	643	13	circular	2020-05-31	Brazil: Camacari	Brazil,Camacari	-12.6998	-38.3261	chemical manufacturing sites		cell culture	IncP1_2, U67194,	49405	64.6675	Diaphorobacter sp. JS3050	Diaphorobacter sp. JS3050 (2735554)	Diaphorobacter (238749)	Comamonadaceae (80864)	Burkholderiales (80840)	Betaproteobacteria (28216)	Proteobacteria (1224)	Bacteria (2)
FW106-10_3	NC_008385.1	0.00826969	0	725	2	circular	2006-09-27								IncP1_2, U67194,	43581	65.7603	Burkholderia ambifaria AMMD	Burkholderia ambifaria (152480)	Burkholderia (32008)	Burkholderiaceae (119060)	Burkholderiales (80840)	Betaproteobacteria (28216)	Proteobacteria (1224)	Bacteria (2)
