## Supplementary material for "Mixed Waste Contamination Selects for a Mobile Genetic Element Population Enriched in Multiple Heavy Metal Resistance Genes": Table S11

### Sheet: HMRG
Circular Element ID	MGE Host Prediction: Phylum	MGE Host Prediction: Class	Uranium contamination	HMRG	MGE Classification
AA_WF_A-C-Q_11	Proteobacteria	Alphaproteobacteria	High (>0.126 µM)	arsB	Unclassified MGE
AA_WF_A-C-Q_11	Proteobacteria	Alphaproteobacteria	High (>0.126 µM)	arsB	Unclassified MGE
AA_WF_A-C-Q_11	Proteobacteria	Alphaproteobacteria	High (>0.126 µM)	arsC	Unclassified MGE
AA_WF_A-C-Q_11	Proteobacteria	Alphaproteobacteria	High (>0.126 µM)	arsR	Unclassified MGE
AA_WF_A-C-Q_11	Proteobacteria	Alphaproteobacteria	High (>0.126 µM)	chrA	Unclassified MGE
AA_WF_A-C-Q_11	Proteobacteria	Alphaproteobacteria	High (>0.126 µM)	czcD	Unclassified MGE
AA_WF_A-C-Q_14	Unclassified Bacteria	Unclassified Bacteria	High (>0.126 µM)	chrA	Unclassified MGE
AA_WF_A-C-Q_14	Unclassified Bacteria	Unclassified Bacteria	High (>0.126 µM)	chrA	Unclassified MGE
AA_WF_A-C-Q_17	Proteobacteria	Unclassified Proteobacteria	High (>0.126 µM)	copZ	Cryptic circular element
AA_WF_A-C-Q_17	Proteobacteria	Unclassified Proteobacteria	High (>0.126 µM)	copZ	Cryptic circular element
AA_WF_A-C-Q_17	Proteobacteria	Unclassified Proteobacteria	High (>0.126 µM)	cusF	Cryptic circular element
AA_WF_A-C-Q_17	Proteobacteria	Unclassified Proteobacteria	High (>0.126 µM)	czcD	Cryptic circular element
AA_WF_A-C-Q_17	Proteobacteria	Unclassified Proteobacteria	High (>0.126 µM)	merR	Cryptic circular element
AA_WF_A-C-Q_17	Proteobacteria	Unclassified Proteobacteria	High (>0.126 µM)	zntA	Cryptic circular element
AA_WF_A-C-Q_2	Proteobacteria	Betaproteobacteria/Gammproteobacteria	High (>0.126 µM)	arsA	Plasmid
AA_WF_A-C-Q_2	Proteobacteria	Betaproteobacteria/Gammproteobacteria	High (>0.126 µM)	chrA	Plasmid
AA_WF_A-C-Q_2	Proteobacteria	Betaproteobacteria/Gammproteobacteria	High (>0.126 µM)	chrB1	Plasmid
AA_WF_A-C-Q_2	Proteobacteria	Betaproteobacteria/Gammproteobacteria	High (>0.126 µM)	chrB1	Plasmid
AA_WF_A-C-Q_2	Proteobacteria	Betaproteobacteria/Gammproteobacteria	High (>0.126 µM)	copC	Plasmid
AA_WF_A-C-Q_2	Proteobacteria	Betaproteobacteria/Gammproteobacteria	High (>0.126 µM)	copZ	Plasmid
AA_WF_A-C-Q_2	Proteobacteria	Betaproteobacteria/Gammproteobacteria	High (>0.126 µM)	merA	Plasmid
AA_WF_A-C-Q_2	Proteobacteria	Betaproteobacteria/Gammproteobacteria	High (>0.126 µM)	merA	Plasmid
AA_WF_A-C-Q_2	Proteobacteria	Betaproteobacteria/Gammproteobacteria	High (>0.126 µM)	merE	Plasmid
AA_WF_A-C-Q_2	Proteobacteria	Betaproteobacteria/Gammproteobacteria	High (>0.126 µM)	merR	Plasmid
AA_WF_A-C-Q_2	Proteobacteria	Betaproteobacteria/Gammproteobacteria	High (>0.126 µM)	merR	Plasmid
AA_WF_A-C-Q_2	Proteobacteria	Betaproteobacteria/Gammproteobacteria	High (>0.126 µM)	merR	Plasmid
AA_WF_A-C-Q_2	Proteobacteria	Betaproteobacteria/Gammproteobacteria	High (>0.126 µM)	pcoB	Plasmid
AA_WF_A-C-Q_2	Proteobacteria	Betaproteobacteria/Gammproteobacteria	High (>0.126 µM)	pcoD	Plasmid
AA_WF_A-C-Q_2	Proteobacteria	Betaproteobacteria/Gammproteobacteria	High (>0.126 µM)	zntA	Plasmid
AA_WF_A-C-Q_2	Proteobacteria	Betaproteobacteria/Gammproteobacteria	High (>0.126 µM)	zntA	Plasmid
AA_WF_B-O_2	Actinobacteria	Mycobacteriaceae	High (>0.126 µM)	merR	Plasmid
AA_WF_B-O_4	Actinobacteria	Unclassified Actinobacteria	High (>0.126 µM)	arsR	Unclassified MGE
AA_WF_B-O_6	Proteobacteria	Alphaproteobacteria	High (>0.126 µM)	cusA	Unclassified MGE
AA_WF_B-O_7	Proteobacteria	Betaproteobacteria/Gammproteobacteria	High (>0.126 µM)	merA	Plasmid
AA_WF_D-U_2	Proteobacteria	Betaproteobacteria/Gammproteobacteria	High (>0.126 µM)	chrA	Plasmid
AA_WF_D-U_2	Proteobacteria	Betaproteobacteria/Gammproteobacteria	High (>0.126 µM)	chrA	Plasmid
AA_WF_D-U_2	Proteobacteria	Betaproteobacteria/Gammproteobacteria	High (>0.126 µM)	chrB1	Plasmid
AA_WF_D-U_2	Proteobacteria	Betaproteobacteria/Gammproteobacteria	High (>0.126 µM)	chrB1	Plasmid
AA_WF_D-U_2	Proteobacteria	Betaproteobacteria/Gammproteobacteria	High (>0.126 µM)	copZ	Plasmid
AA_WF_D-U_2	Proteobacteria	Betaproteobacteria/Gammproteobacteria	High (>0.126 µM)	merA	Plasmid
AA_WF_D-U_2	Proteobacteria	Betaproteobacteria/Gammproteobacteria	High (>0.126 µM)	merA	Plasmid
AA_WF_D-U_2	Proteobacteria	Betaproteobacteria/Gammproteobacteria	High (>0.126 µM)	merA	Plasmid
AA_WF_D-U_2	Proteobacteria	Betaproteobacteria/Gammproteobacteria	High (>0.126 µM)	merE	Plasmid
AA_WF_D-U_2	Proteobacteria	Betaproteobacteria/Gammproteobacteria	High (>0.126 µM)	merE	Plasmid
AA_WF_D-U_2	Proteobacteria	Betaproteobacteria/Gammproteobacteria	High (>0.126 µM)	merR	Plasmid
AA_WF_D-U_2	Proteobacteria	Betaproteobacteria/Gammproteobacteria	High (>0.126 µM)	merR	Plasmid
AA_WF_D-U_2	Proteobacteria	Betaproteobacteria/Gammproteobacteria	High (>0.126 µM)	merR	Plasmid
AA_WF_D-U_2	Proteobacteria	Betaproteobacteria/Gammproteobacteria	High (>0.126 µM)	merR	Plasmid
AA_WF_D-U_2	Proteobacteria	Betaproteobacteria/Gammproteobacteria	High (>0.126 µM)	merR	Plasmid
AA_WF_D-U_2	Proteobacteria	Betaproteobacteria/Gammproteobacteria	High (>0.126 µM)	merR	Plasmid
AA_WF_D-U_2	Proteobacteria	Betaproteobacteria/Gammproteobacteria	High (>0.126 µM)	rcnA	Plasmid
AA_WF_D-U_2	Proteobacteria	Betaproteobacteria/Gammproteobacteria	High (>0.126 µM)	zntA	Plasmid
AA_WF_D-U_2	Proteobacteria	Betaproteobacteria/Gammproteobacteria	High (>0.126 µM)	zntA	Plasmid
AA_WF_D-U_4	Proteobacteria	Alphaproteobacteria	High (>0.126 µM)	czcD	Unclassified MGE
AA_WF_D-U_6	Proteobacteria	Betaproteobacteria/Gammproteobacteria	High (>0.126 µM)	copZ	Unclassified MGE
AA_WF_D-U_6	Proteobacteria	Betaproteobacteria/Gammproteobacteria	High (>0.126 µM)	merA	Unclassified MGE
AA_WF_D-U_6	Proteobacteria	Betaproteobacteria/Gammproteobacteria	High (>0.126 µM)	merE	Unclassified MGE
AA_WF_D-U_6	Proteobacteria	Betaproteobacteria/Gammproteobacteria	High (>0.126 µM)	merR	Unclassified MGE
AA_WF_D-U_6	Proteobacteria	Betaproteobacteria/Gammproteobacteria	High (>0.126 µM)	merR	Unclassified MGE
AA_WF_G-H-W_10	Unclassified Bacteria	Unclassified Bacteria	High (>0.126 µM)	arsR	Unclassified MGE
AA_WF_G-H-W_10	Unclassified Bacteria	Unclassified Bacteria	High (>0.126 µM)	copC	Unclassified MGE
AA_WF_G-H-W_10	Unclassified Bacteria	Unclassified Bacteria	High (>0.126 µM)	czcD	Unclassified MGE
AA_WF_G-H-W_10	Unclassified Bacteria	Unclassified Bacteria	High (>0.126 µM)	zntA	Unclassified MGE
AA_WF_G-H-W_1	Caldiserica	Unclassified Caldiserica	High (>0.126 µM)	terC	Viral
AA_WF_G-H-W_2	Proteobacteria	Betaproteobacteria/Gammproteobacteria	High (>0.126 µM)	copZ	Unclassified MGE
AA_WF_G-H-W_2	Proteobacteria	Betaproteobacteria/Gammproteobacteria	High (>0.126 µM)	copZ	Unclassified MGE
AA_WF_G-H-W_2	Proteobacteria	Betaproteobacteria/Gammproteobacteria	High (>0.126 µM)	cusA	Unclassified MGE
AA_WF_G-H-W_2	Proteobacteria	Betaproteobacteria/Gammproteobacteria	High (>0.126 µM)	cusA	Unclassified MGE
AA_WF_G-H-W_2	Proteobacteria	Betaproteobacteria/Gammproteobacteria	High (>0.126 µM)	cusA	Unclassified MGE
AA_WF_G-H-W_2	Proteobacteria	Betaproteobacteria/Gammproteobacteria	High (>0.126 µM)	cusA	Unclassified MGE
AA_WF_G-H-W_2	Proteobacteria	Betaproteobacteria/Gammproteobacteria	High (>0.126 µM)	cusF	Unclassified MGE
AA_WF_G-H-W_2	Proteobacteria	Betaproteobacteria/Gammproteobacteria	High (>0.126 µM)	cusF	Unclassified MGE
AA_WF_G-H-W_2	Proteobacteria	Betaproteobacteria/Gammproteobacteria	High (>0.126 µM)	czcD	Unclassified MGE
AA_WF_G-H-W_2	Proteobacteria	Betaproteobacteria/Gammproteobacteria	High (>0.126 µM)	czcD	Unclassified MGE
AA_WF_G-H-W_2	Proteobacteria	Betaproteobacteria/Gammproteobacteria	High (>0.126 µM)	czcD	Unclassified MGE
AA_WF_G-H-W_2	Proteobacteria	Betaproteobacteria/Gammproteobacteria	High (>0.126 µM)	czcD	Unclassified MGE
AA_WF_G-H-W_2	Proteobacteria	Betaproteobacteria/Gammproteobacteria	High (>0.126 µM)	czcD	Unclassified MGE
AA_WF_G-H-W_2	Proteobacteria	Betaproteobacteria/Gammproteobacteria	High (>0.126 µM)	czcD	Unclassified MGE
AA_WF_G-H-W_2	Proteobacteria	Betaproteobacteria/Gammproteobacteria	High (>0.126 µM)	czcD	Unclassified MGE
AA_WF_G-H-W_2	Proteobacteria	Betaproteobacteria/Gammproteobacteria	High (>0.126 µM)	fieF	Unclassified MGE
AA_WF_G-H-W_2	Proteobacteria	Betaproteobacteria/Gammproteobacteria	High (>0.126 µM)	merC	Unclassified MGE
AA_WF_G-H-W_2	Proteobacteria	Betaproteobacteria/Gammproteobacteria	High (>0.126 µM)	merR	Unclassified MGE
AA_WF_G-H-W_2	Proteobacteria	Betaproteobacteria/Gammproteobacteria	High (>0.126 µM)	merR	Unclassified MGE
AA_WF_G-H-W_2	Proteobacteria	Betaproteobacteria/Gammproteobacteria	High (>0.126 µM)	merR	Unclassified MGE
AA_WF_G-H-W_2	Proteobacteria	Betaproteobacteria/Gammproteobacteria	High (>0.126 µM)	pcoB	Unclassified MGE
AA_WF_G-H-W_2	Proteobacteria	Betaproteobacteria/Gammproteobacteria	High (>0.126 µM)	pcoB	Unclassified MGE
AA_WF_G-H-W_2	Proteobacteria	Betaproteobacteria/Gammproteobacteria	High (>0.126 µM)	zntA	Unclassified MGE
AA_WF_I-V_1	Proteobacteria	Alphaproteobacteria	Low (< 0.126 µM)	acr3	Unclassified MGE
AA_WF_I-V_1	Proteobacteria	Alphaproteobacteria	Low (< 0.126 µM)	acr3	Unclassified MGE
AA_WF_I-V_1	Proteobacteria	Alphaproteobacteria	Low (< 0.126 µM)	arsC	Unclassified MGE
AA_WF_I-V_1	Proteobacteria	Alphaproteobacteria	Low (< 0.126 µM)	arsC	Unclassified MGE
AA_WF_I-V_1	Proteobacteria	Alphaproteobacteria	Low (< 0.126 µM)	arsR	Unclassified MGE
AA_WF_I-V_1	Proteobacteria	Alphaproteobacteria	Low (< 0.126 µM)	arsR	Unclassified MGE
AA_WF_I-V_1	Proteobacteria	Alphaproteobacteria	Low (< 0.126 µM)	arsR	Unclassified MGE
AA_WF_I-V_1	Proteobacteria	Alphaproteobacteria	Low (< 0.126 µM)	arsR	Unclassified MGE
AA_WF_I-V_1	Proteobacteria	Alphaproteobacteria	Low (< 0.126 µM)	arsR	Unclassified MGE
AA_WF_I-V_1	Proteobacteria	Alphaproteobacteria	Low (< 0.126 µM)	arsR	Unclassified MGE
AA_WF_I-V_1	Proteobacteria	Alphaproteobacteria	Low (< 0.126 µM)	arsR	Unclassified MGE
AA_WF_I-V_1	Proteobacteria	Alphaproteobacteria	Low (< 0.126 µM)	arsR	Unclassified MGE
AA_WF_I-V_1	Proteobacteria	Alphaproteobacteria	Low (< 0.126 µM)	arsR	Unclassified MGE
AA_WF_I-V_1	Proteobacteria	Alphaproteobacteria	Low (< 0.126 µM)	arsR	Unclassified MGE
AA_WF_I-V_1	Proteobacteria	Alphaproteobacteria	Low (< 0.126 µM)	chrA	Unclassified MGE
AA_WF_I-V_1	Proteobacteria	Alphaproteobacteria	Low (< 0.126 µM)	chrB1	Unclassified MGE
AA_WF_I-V_1	Proteobacteria	Alphaproteobacteria	Low (< 0.126 µM)	czcO	Unclassified MGE
AA_WF_I-V_1	Proteobacteria	Alphaproteobacteria	Low (< 0.126 µM)	czcO	Unclassified MGE
AA_WF_I-V_1	Proteobacteria	Alphaproteobacteria	Low (< 0.126 µM)	czcO	Unclassified MGE
AA_WF_I-V_1	Proteobacteria	Alphaproteobacteria	Low (< 0.126 µM)	merR	Unclassified MGE
AA_WF_I-V_1	Proteobacteria	Alphaproteobacteria	Low (< 0.126 µM)	merR	Unclassified MGE
AA_WF_I-V_1	Proteobacteria	Alphaproteobacteria	Low (< 0.126 µM)	terC	Unclassified MGE
AA_WF_I-V_1	Proteobacteria	Alphaproteobacteria	Low (< 0.126 µM)	zntA	Unclassified MGE
AA_WF_I-V_10	Proteobacteria	Betaproteobacteria/Gammproteobacteria	Low (< 0.126 µM)	arsA	Unclassified MGE
AA_WF_I-V_2	Proteobacteria	Alphaproteobacteria	Low (< 0.126 µM)	acr3	Unclassified MGE
AA_WF_I-V_2	Proteobacteria	Alphaproteobacteria	Low (< 0.126 µM)	arsC	Unclassified MGE
AA_WF_I-V_2	Proteobacteria	Alphaproteobacteria	Low (< 0.126 µM)	arsR	Unclassified MGE
AA_WF_I-V_2	Proteobacteria	Alphaproteobacteria	Low (< 0.126 µM)	arsR	Unclassified MGE
AA_WF_I-V_2	Proteobacteria	Alphaproteobacteria	Low (< 0.126 µM)	arsR	Unclassified MGE
AA_WF_I-V_2	Proteobacteria	Alphaproteobacteria	Low (< 0.126 µM)	arsR	Unclassified MGE
AA_WF_I-V_2	Proteobacteria	Alphaproteobacteria	Low (< 0.126 µM)	fieF	Unclassified MGE
AA_WF_I-V_22	Proteobacteria	Alphaproteobacteria	Low (< 0.126 µM)	arsR	Unclassified MGE
AA_WF_I-V_22	Proteobacteria	Alphaproteobacteria	Low (< 0.126 µM)	copZ	Unclassified MGE
AA_WF_I-V_22	Proteobacteria	Alphaproteobacteria	Low (< 0.126 µM)	copZ	Unclassified MGE
AA_WF_I-V_22	Proteobacteria	Alphaproteobacteria	Low (< 0.126 µM)	czcD	Unclassified MGE
AA_WF_I-V_22	Proteobacteria	Alphaproteobacteria	Low (< 0.126 µM)	merA	Unclassified MGE
AA_WF_I-V_22	Proteobacteria	Alphaproteobacteria	Low (< 0.126 µM)	merR	Unclassified MGE
AA_WF_I-V_22	Proteobacteria	Alphaproteobacteria	Low (< 0.126 µM)	merR	Unclassified MGE
AA_WF_I-V_38	Proteobacteria	Alphaproteobacteria	Low (< 0.126 µM)	cusA	Cryptic circular element
AA_WF_I-V_4	Proteobacteria	Alphaproteobacteria	Low (< 0.126 µM)	cusA	Plasmid
AA_WF_I-V_4	Proteobacteria	Alphaproteobacteria	Low (< 0.126 µM)	cusA	Plasmid
AA_WF_I-V_4	Proteobacteria	Alphaproteobacteria	Low (< 0.126 µM)	cusA	Plasmid
AA_WF_I-V_4	Proteobacteria	Alphaproteobacteria	Low (< 0.126 µM)	cusF	Plasmid
AA_WF_I-V_4	Proteobacteria	Alphaproteobacteria	Low (< 0.126 µM)	cusF	Plasmid
AA_WF_I-V_4	Proteobacteria	Alphaproteobacteria	Low (< 0.126 µM)	cusF	Plasmid
AA_WF_I-V_4	Proteobacteria	Alphaproteobacteria	Low (< 0.126 µM)	czcD	Plasmid
AA_WF_I-V_4	Proteobacteria	Alphaproteobacteria	Low (< 0.126 µM)	merA	Plasmid
AA_WF_I-V_4	Proteobacteria	Alphaproteobacteria	Low (< 0.126 µM)	merR	Plasmid
AA_WF_I-V_4	Proteobacteria	Alphaproteobacteria	Low (< 0.126 µM)	merR	Plasmid
AA_WF_I-V_4	Proteobacteria	Alphaproteobacteria	Low (< 0.126 µM)	merR	Plasmid
AA_WF_I-V_4	Proteobacteria	Alphaproteobacteria	Low (< 0.126 µM)	pcoB	Plasmid
AA_WF_I-V_4	Proteobacteria	Alphaproteobacteria	Low (< 0.126 µM)	tehB	Plasmid
AA_WF_I-V_4	Proteobacteria	Alphaproteobacteria	Low (< 0.126 µM)	zntA	Plasmid
AA_WF_I-V_4	Proteobacteria	Alphaproteobacteria	Low (< 0.126 µM)	zntA	Plasmid
AA_WF_I-V_5	Proteobacteria	Alphaproteobacteria	Low (< 0.126 µM)	arsR	Unclassified MGE
AA_WF_I-V_5	Proteobacteria	Alphaproteobacteria	Low (< 0.126 µM)	COG2847	Unclassified MGE
AA_WF_I-V_5	Proteobacteria	Alphaproteobacteria	Low (< 0.126 µM)	copZ	Unclassified MGE
AA_WF_I-V_5	Proteobacteria	Alphaproteobacteria	Low (< 0.126 µM)	fieF	Unclassified MGE
AA_WF_I-V_5	Proteobacteria	Alphaproteobacteria	Low (< 0.126 µM)	merR	Unclassified MGE
AA_WF_I-V_5	Proteobacteria	Alphaproteobacteria	Low (< 0.126 µM)	merR	Unclassified MGE
AA_WF_I-V_5	Proteobacteria	Alphaproteobacteria	Low (< 0.126 µM)	zntA	Unclassified MGE
AA_WF_I-V_5	Proteobacteria	Alphaproteobacteria	Low (< 0.126 µM)	zntA	Unclassified MGE
AA_WF_I-V_5	Proteobacteria	Alphaproteobacteria	Low (< 0.126 µM)	zntA	Unclassified MGE
AA_WF_I-V_6	Proteobacteria	Alphaproteobacteria	Low (< 0.126 µM)	arsR	Unclassified MGE
AA_WF_I-V_7	Proteobacteria	Alphaproteobacteria	Low (< 0.126 µM)	merA	Plasmid
AA_WF_I-V_7	Proteobacteria	Alphaproteobacteria	Low (< 0.126 µM)	merR	Plasmid
AA_WF_I-V_7	Proteobacteria	Alphaproteobacteria	Low (< 0.126 µM)	tehB	Plasmid
AA_WF_I-V_8	Proteobacteria	Alphaproteobacteria	Low (< 0.126 µM)	tehB	Unclassified MGE
AA_WF_I-V_9	Proteobacteria	Betaproteobacteria/Gammproteobacteria	Low (< 0.126 µM)	arsB	Unclassified MGE
AA_WF_I-V_9	Proteobacteria	Betaproteobacteria/Gammproteobacteria	Low (< 0.126 µM)	arsC	Unclassified MGE
AA_WF_I-V_9	Proteobacteria	Betaproteobacteria/Gammproteobacteria	Low (< 0.126 µM)	arsR	Unclassified MGE
AA_WF_I-V_9	Proteobacteria	Betaproteobacteria/Gammproteobacteria	Low (< 0.126 µM)	arsR	Unclassified MGE
AA_WF_I-V_9	Proteobacteria	Betaproteobacteria/Gammproteobacteria	Low (< 0.126 µM)	copC	Unclassified MGE
AA_WF_I-V_9	Proteobacteria	Betaproteobacteria/Gammproteobacteria	Low (< 0.126 µM)	cusA	Unclassified MGE
AA_WF_I-V_9	Proteobacteria	Betaproteobacteria/Gammproteobacteria	Low (< 0.126 µM)	cusF	Unclassified MGE
AA_WF_I-V_9	Proteobacteria	Betaproteobacteria/Gammproteobacteria	Low (< 0.126 µM)	merR	Unclassified MGE
AA_WF_I-V_9	Proteobacteria	Betaproteobacteria/Gammproteobacteria	Low (< 0.126 µM)	pcoB	Unclassified MGE
AA_WF_I-V_9	Proteobacteria	Betaproteobacteria/Gammproteobacteria	Low (< 0.126 µM)	pcoD	Unclassified MGE
AA_WF_I-V_9	Proteobacteria	Betaproteobacteria/Gammproteobacteria	Low (< 0.126 µM)	zntA	Unclassified MGE
AA_WF_I-V_9	Proteobacteria	Betaproteobacteria/Gammproteobacteria	Low (< 0.126 µM)	zntA	Unclassified MGE
AA_WF_J-M-R_10	Proteobacteria	Alphaproteobacteria	Low (< 0.126 µM)	copZ	Unclassified MGE
AA_WF_J-M-R_10	Proteobacteria	Alphaproteobacteria	Low (< 0.126 µM)	merA	Unclassified MGE
AA_WF_J-M-R_10	Proteobacteria	Alphaproteobacteria	Low (< 0.126 µM)	merR	Unclassified MGE
AA_WF_J-M-R_33	Unclassified Bacteria	Unclassified Bacteria	Low (< 0.126 µM)	arsB	Unclassified MGE
AA_WF_K-L-S_15	Unclassified Bacteria	Unclassified Bacteria	Low (< 0.126 µM)	fieF	Cryptic circular element
D16-4702_1	Unclassified Bacteria	Unclassified Bacteria	Low (< 0.126 µM)	arsR	Unclassified MGE
EB106_02_02_1	Proteobacteria	Unclassified Proteobacteria	High (>0.126 µM)	arsR	Unclassified MGE
EB106_02_02_1	Proteobacteria	Unclassified Proteobacteria	High (>0.126 µM)	COG3350	Unclassified MGE
EB106_02_02_1	Proteobacteria	Unclassified Proteobacteria	High (>0.126 µM)	COG3350	Unclassified MGE
EB106_02_02_1	Proteobacteria	Unclassified Proteobacteria	High (>0.126 µM)	cusA	Unclassified MGE
EB106_02_02_1	Proteobacteria	Unclassified Proteobacteria	High (>0.126 µM)	cusA	Unclassified MGE
EB106_02_02_1	Proteobacteria	Unclassified Proteobacteria	High (>0.126 µM)	cusA	Unclassified MGE
EB106_02_02_1	Proteobacteria	Unclassified Proteobacteria	High (>0.126 µM)	zntA	Unclassified MGE
EB106_02_02_1	Proteobacteria	Unclassified Proteobacteria	High (>0.126 µM)	zntA	Unclassified MGE
EB106_02_02_36	Unclassified Bacteria	Unclassified Bacteria	High (>0.126 µM)	cusA	Cryptic circular element
EB106_02_03_1	Proteobacteria	Alphaproteobacteria	High (>0.126 µM)	arsR	Unclassified MGE
EB106_02_03_1	Proteobacteria	Alphaproteobacteria	High (>0.126 µM)	chrA	Unclassified MGE
EB106_02_03_1	Proteobacteria	Alphaproteobacteria	High (>0.126 µM)	chrA	Unclassified MGE
EB106_02_03_1	Proteobacteria	Alphaproteobacteria	High (>0.126 µM)	chrB1	Unclassified MGE
EB106_02_03_1	Proteobacteria	Alphaproteobacteria	High (>0.126 µM)	cusA	Unclassified MGE
EB106_02_03_1	Proteobacteria	Alphaproteobacteria	High (>0.126 µM)	cusA	Unclassified MGE
EB106_02_03_1	Proteobacteria	Alphaproteobacteria	High (>0.126 µM)	czcO	Unclassified MGE
EB106_02_03_1	Proteobacteria	Alphaproteobacteria	High (>0.126 µM)	merR	Unclassified MGE
EB106_02_03_17	Proteobacteria	Unclassified Proteobacteria	High (>0.126 µM)	copZ	Unclassified MGE
EB106_02_03_17	Proteobacteria	Unclassified Proteobacteria	High (>0.126 µM)	copZ	Unclassified MGE
EB106_02_03_17	Proteobacteria	Unclassified Proteobacteria	High (>0.126 µM)	merA	Unclassified MGE
EB106_02_03_17	Proteobacteria	Unclassified Proteobacteria	High (>0.126 µM)	merA	Unclassified MGE
EB106_02_03_17	Proteobacteria	Unclassified Proteobacteria	High (>0.126 µM)	merR	Unclassified MGE
EB106_02_03_2	Proteobacteria	Alphaproteobacteria	High (>0.126 µM)	arsR	Unclassified MGE
EB106_02_03_2	Proteobacteria	Alphaproteobacteria	High (>0.126 µM)	chrA	Unclassified MGE
EB106_02_03_2	Proteobacteria	Alphaproteobacteria	High (>0.126 µM)	chrB1	Unclassified MGE
EB106_02_03_2	Proteobacteria	Alphaproteobacteria	High (>0.126 µM)	copC	Unclassified MGE
EB106_02_03_2	Proteobacteria	Alphaproteobacteria	High (>0.126 µM)	copC	Unclassified MGE
EB106_02_03_2	Proteobacteria	Alphaproteobacteria	High (>0.126 µM)	copZ	Unclassified MGE
EB106_02_03_2	Proteobacteria	Alphaproteobacteria	High (>0.126 µM)	copZ	Unclassified MGE
EB106_02_03_2	Proteobacteria	Alphaproteobacteria	High (>0.126 µM)	copZ	Unclassified MGE
EB106_02_03_2	Proteobacteria	Alphaproteobacteria	High (>0.126 µM)	copZ	Unclassified MGE
EB106_02_03_2	Proteobacteria	Alphaproteobacteria	High (>0.126 µM)	cusA	Unclassified MGE
EB106_02_03_2	Proteobacteria	Alphaproteobacteria	High (>0.126 µM)	cusA	Unclassified MGE
EB106_02_03_2	Proteobacteria	Alphaproteobacteria	High (>0.126 µM)	cusA	Unclassified MGE
EB106_02_03_2	Proteobacteria	Alphaproteobacteria	High (>0.126 µM)	cusF	Unclassified MGE
EB106_02_03_2	Proteobacteria	Alphaproteobacteria	High (>0.126 µM)	merA	Unclassified MGE
EB106_02_03_2	Proteobacteria	Alphaproteobacteria	High (>0.126 µM)	merR	Unclassified MGE
EB106_02_03_2	Proteobacteria	Alphaproteobacteria	High (>0.126 µM)	merR	Unclassified MGE
EB106_02_03_2	Proteobacteria	Alphaproteobacteria	High (>0.126 µM)	pcoD	Unclassified MGE
EB106_02_03_2	Proteobacteria	Alphaproteobacteria	High (>0.126 µM)	pcoD	Unclassified MGE
EB106_02_03_2	Proteobacteria	Alphaproteobacteria	High (>0.126 µM)	zntA	Unclassified MGE
EB106_02_03_2	Proteobacteria	Alphaproteobacteria	High (>0.126 µM)	zntA	Unclassified MGE
EB106_03_01_1	Proteobacteria	Betaproteobacteria/Gammproteobacteria	High (>0.126 µM)	arsB	Unclassified MGE
EB106_03_01_1	Proteobacteria	Betaproteobacteria/Gammproteobacteria	High (>0.126 µM)	arsC	Unclassified MGE
EB106_03_01_1	Proteobacteria	Betaproteobacteria/Gammproteobacteria	High (>0.126 µM)	arsR	Unclassified MGE
EB106_03_01_1	Proteobacteria	Betaproteobacteria/Gammproteobacteria	High (>0.126 µM)	arsR	Unclassified MGE
EB106_03_01_1	Proteobacteria	Betaproteobacteria/Gammproteobacteria	High (>0.126 µM)	chrA	Unclassified MGE
EB106_03_01_1	Proteobacteria	Betaproteobacteria/Gammproteobacteria	High (>0.126 µM)	chrA	Unclassified MGE
EB106_03_01_1	Proteobacteria	Betaproteobacteria/Gammproteobacteria	High (>0.126 µM)	chrB1	Unclassified MGE
EB106_03_01_1	Proteobacteria	Betaproteobacteria/Gammproteobacteria	High (>0.126 µM)	chrB1	Unclassified MGE
EB106_03_01_1	Proteobacteria	Betaproteobacteria/Gammproteobacteria	High (>0.126 µM)	copC	Unclassified MGE
EB106_03_01_1	Proteobacteria	Betaproteobacteria/Gammproteobacteria	High (>0.126 µM)	copZ	Unclassified MGE
EB106_03_01_1	Proteobacteria	Betaproteobacteria/Gammproteobacteria	High (>0.126 µM)	copZ	Unclassified MGE
EB106_03_01_1	Proteobacteria	Betaproteobacteria/Gammproteobacteria	High (>0.126 µM)	cusA	Unclassified MGE
EB106_03_01_1	Proteobacteria	Betaproteobacteria/Gammproteobacteria	High (>0.126 µM)	cusF	Unclassified MGE
EB106_03_01_1	Proteobacteria	Betaproteobacteria/Gammproteobacteria	High (>0.126 µM)	cusF	Unclassified MGE
EB106_03_01_1	Proteobacteria	Betaproteobacteria/Gammproteobacteria	High (>0.126 µM)	fieF	Unclassified MGE
EB106_03_01_1	Proteobacteria	Betaproteobacteria/Gammproteobacteria	High (>0.126 µM)	merA	Unclassified MGE
EB106_03_01_1	Proteobacteria	Betaproteobacteria/Gammproteobacteria	High (>0.126 µM)	merC	Unclassified MGE
EB106_03_01_1	Proteobacteria	Betaproteobacteria/Gammproteobacteria	High (>0.126 µM)	merR	Unclassified MGE
EB106_03_01_1	Proteobacteria	Betaproteobacteria/Gammproteobacteria	High (>0.126 µM)	merR	Unclassified MGE
EB106_03_01_1	Proteobacteria	Betaproteobacteria/Gammproteobacteria	High (>0.126 µM)	pcoB	Unclassified MGE
EB106_03_01_1	Proteobacteria	Betaproteobacteria/Gammproteobacteria	High (>0.126 µM)	pcoB	Unclassified MGE
EB106_03_01_1	Proteobacteria	Betaproteobacteria/Gammproteobacteria	High (>0.126 µM)	zntA	Unclassified MGE
EB106_03_01_1	Proteobacteria	Betaproteobacteria/Gammproteobacteria	High (>0.126 µM)	zntA	Unclassified MGE
EB106_03_01_1	Proteobacteria	Betaproteobacteria/Gammproteobacteria	High (>0.126 µM)	zntA	Unclassified MGE
EB106_03_01_2	Proteobacteria	Alphaproteobacteria	High (>0.126 µM)	arsR	Unclassified MGE
EB106_03_01_2	Proteobacteria	Alphaproteobacteria	High (>0.126 µM)	chrA	Unclassified MGE
EB106_03_01_2	Proteobacteria	Alphaproteobacteria	High (>0.126 µM)	chrA	Unclassified MGE
EB106_03_01_2	Proteobacteria	Alphaproteobacteria	High (>0.126 µM)	chrB1	Unclassified MGE
EB106_03_01_2	Proteobacteria	Alphaproteobacteria	High (>0.126 µM)	cusA	Unclassified MGE
EB106_03_01_2	Proteobacteria	Alphaproteobacteria	High (>0.126 µM)	cusA	Unclassified MGE
EB106_03_01_2	Proteobacteria	Alphaproteobacteria	High (>0.126 µM)	czcO	Unclassified MGE
EB106_03_01_2	Proteobacteria	Alphaproteobacteria	High (>0.126 µM)	merR	Unclassified MGE
EB106_03_01_3	Actinobacteria	Unclassified Actinobacteria	High (>0.126 µM)	arsR	Unclassified MGE
EB106_03_01_3	Actinobacteria	Unclassified Actinobacteria	High (>0.126 µM)	arsR	Unclassified MGE
EB106_03_01_3	Actinobacteria	Unclassified Actinobacteria	High (>0.126 µM)	czcD	Unclassified MGE
EB106_03_01_3	Actinobacteria	Unclassified Actinobacteria	High (>0.126 µM)	merA	Unclassified MGE
EB106_03_01_3	Actinobacteria	Unclassified Actinobacteria	High (>0.126 µM)	merR	Unclassified MGE
EB106_03_01_3	Actinobacteria	Unclassified Actinobacteria	High (>0.126 µM)	zntA	Unclassified MGE
EB106_03_02_1	Proteobacteria	Betaproteobacteria/Gammproteobacteria	High (>0.126 µM)	arsB	Unclassified MGE
EB106_03_02_1	Proteobacteria	Betaproteobacteria/Gammproteobacteria	High (>0.126 µM)	arsR	Unclassified MGE
EB106_03_02_1	Proteobacteria	Betaproteobacteria/Gammproteobacteria	High (>0.126 µM)	arsR	Unclassified MGE
EB106_03_02_1	Proteobacteria	Betaproteobacteria/Gammproteobacteria	High (>0.126 µM)	chrA	Unclassified MGE
EB106_03_02_1	Proteobacteria	Betaproteobacteria/Gammproteobacteria	High (>0.126 µM)	chrA	Unclassified MGE
EB106_03_02_1	Proteobacteria	Betaproteobacteria/Gammproteobacteria	High (>0.126 µM)	chrB1	Unclassified MGE
EB106_03_02_1	Proteobacteria	Betaproteobacteria/Gammproteobacteria	High (>0.126 µM)	chrB1	Unclassified MGE
EB106_03_02_1	Proteobacteria	Betaproteobacteria/Gammproteobacteria	High (>0.126 µM)	copC	Unclassified MGE
EB106_03_02_1	Proteobacteria	Betaproteobacteria/Gammproteobacteria	High (>0.126 µM)	copZ	Unclassified MGE
EB106_03_02_1	Proteobacteria	Betaproteobacteria/Gammproteobacteria	High (>0.126 µM)	copZ	Unclassified MGE
EB106_03_02_1	Proteobacteria	Betaproteobacteria/Gammproteobacteria	High (>0.126 µM)	cusA	Unclassified MGE
EB106_03_02_1	Proteobacteria	Betaproteobacteria/Gammproteobacteria	High (>0.126 µM)	cusF	Unclassified MGE
EB106_03_02_1	Proteobacteria	Betaproteobacteria/Gammproteobacteria	High (>0.126 µM)	cusF	Unclassified MGE
EB106_03_02_1	Proteobacteria	Betaproteobacteria/Gammproteobacteria	High (>0.126 µM)	fieF	Unclassified MGE
EB106_03_02_1	Proteobacteria	Betaproteobacteria/Gammproteobacteria	High (>0.126 µM)	merA	Unclassified MGE
EB106_03_02_1	Proteobacteria	Betaproteobacteria/Gammproteobacteria	High (>0.126 µM)	merC	Unclassified MGE
EB106_03_02_1	Proteobacteria	Betaproteobacteria/Gammproteobacteria	High (>0.126 µM)	merR	Unclassified MGE
EB106_03_02_1	Proteobacteria	Betaproteobacteria/Gammproteobacteria	High (>0.126 µM)	merR	Unclassified MGE
EB106_03_02_1	Proteobacteria	Betaproteobacteria/Gammproteobacteria	High (>0.126 µM)	pcoB	Unclassified MGE
EB106_03_02_1	Proteobacteria	Betaproteobacteria/Gammproteobacteria	High (>0.126 µM)	pcoB	Unclassified MGE
EB106_03_02_1	Proteobacteria	Betaproteobacteria/Gammproteobacteria	High (>0.126 µM)	zntA	Unclassified MGE
EB106_03_02_1	Proteobacteria	Betaproteobacteria/Gammproteobacteria	High (>0.126 µM)	zntA	Unclassified MGE
EB106_03_02_1	Proteobacteria	Betaproteobacteria/Gammproteobacteria	High (>0.126 µM)	zntA	Unclassified MGE
EB106_05_06_9	Proteobacteria	Betaproteobacteria/Gammproteobacteria	High (>0.126 µM)	chrA	Unclassified MGE
EB106_05_06_9	Proteobacteria	Betaproteobacteria/Gammproteobacteria	High (>0.126 µM)	chrB1	Unclassified MGE
EB271_05_03_9	Unclassified Bacteria	Unclassified Bacteria	Low (< 0.126 µM)	merR	Unclassified MGE
FW021_2	Proteobacteria	Betaproteobacteria/Gammproteobacteria	High (>0.126 µM)	arsA	Plasmid
FW021_2	Proteobacteria	Betaproteobacteria/Gammproteobacteria	High (>0.126 µM)	copZ	Plasmid
FW021_2	Proteobacteria	Betaproteobacteria/Gammproteobacteria	High (>0.126 µM)	merA	Plasmid
FW021_2	Proteobacteria	Betaproteobacteria/Gammproteobacteria	High (>0.126 µM)	merA	Plasmid
FW021_2	Proteobacteria	Betaproteobacteria/Gammproteobacteria	High (>0.126 µM)	merA	Plasmid
FW021_2	Proteobacteria	Betaproteobacteria/Gammproteobacteria	High (>0.126 µM)	merE	Plasmid
FW021_2	Proteobacteria	Betaproteobacteria/Gammproteobacteria	High (>0.126 µM)	merE	Plasmid
FW021_2	Proteobacteria	Betaproteobacteria/Gammproteobacteria	High (>0.126 µM)	merR	Plasmid
FW021_2	Proteobacteria	Betaproteobacteria/Gammproteobacteria	High (>0.126 µM)	merR	Plasmid
FW021_2	Proteobacteria	Betaproteobacteria/Gammproteobacteria	High (>0.126 µM)	merR	Plasmid
FW021_2	Proteobacteria	Betaproteobacteria/Gammproteobacteria	High (>0.126 µM)	merR	Plasmid
FW021_5	Proteobacteria	Alphaproteobacteria	High (>0.126 µM)	arsR	Unclassified MGE
FW106_1	Proteobacteria	Betaproteobacteria/Gammproteobacteria	High (>0.126 µM)	cusA	Unclassified MGE
FW106_1	Proteobacteria	Betaproteobacteria/Gammproteobacteria	High (>0.126 µM)	cusA	Unclassified MGE
FW106_1	Proteobacteria	Betaproteobacteria/Gammproteobacteria	High (>0.126 µM)	cusA	Unclassified MGE
FW106_1	Proteobacteria	Betaproteobacteria/Gammproteobacteria	High (>0.126 µM)	cusF	Unclassified MGE
FW106_1	Proteobacteria	Betaproteobacteria/Gammproteobacteria	High (>0.126 µM)	czcD	Unclassified MGE
FW106_1	Proteobacteria	Betaproteobacteria/Gammproteobacteria	High (>0.126 µM)	czcD	Unclassified MGE
FW106_1	Proteobacteria	Betaproteobacteria/Gammproteobacteria	High (>0.126 µM)	czcD	Unclassified MGE
FW106_1	Proteobacteria	Betaproteobacteria/Gammproteobacteria	High (>0.126 µM)	czcD	Unclassified MGE
FW106_1	Proteobacteria	Betaproteobacteria/Gammproteobacteria	High (>0.126 µM)	czcD	Unclassified MGE
FW106_1	Proteobacteria	Betaproteobacteria/Gammproteobacteria	High (>0.126 µM)	czcD	Unclassified MGE
FW106_1	Proteobacteria	Betaproteobacteria/Gammproteobacteria	High (>0.126 µM)	merR	Unclassified MGE
FW106_1	Proteobacteria	Betaproteobacteria/Gammproteobacteria	High (>0.126 µM)	pcoB	Unclassified MGE
FW106-02_3	Proteobacteria	Betaproteobacteria/Gammproteobacteria	High (>0.126 µM)	arsA	Plasmid
FW106-10_2	Proteobacteria	Betaproteobacteria/Gammproteobacteria	High (>0.126 µM)	cusA	Unclassified MGE
FW106-10_2	Proteobacteria	Betaproteobacteria/Gammproteobacteria	High (>0.126 µM)	cusA	Unclassified MGE
FW106-10_2	Proteobacteria	Betaproteobacteria/Gammproteobacteria	High (>0.126 µM)	cusF	Unclassified MGE
FW106-10_2	Proteobacteria	Betaproteobacteria/Gammproteobacteria	High (>0.126 µM)	czcD	Unclassified MGE
FW106-10_2	Proteobacteria	Betaproteobacteria/Gammproteobacteria	High (>0.126 µM)	czcD	Unclassified MGE
FW106-10_2	Proteobacteria	Betaproteobacteria/Gammproteobacteria	High (>0.126 µM)	czcD	Unclassified MGE
FW106-10_2	Proteobacteria	Betaproteobacteria/Gammproteobacteria	High (>0.126 µM)	pcoB	Unclassified MGE
FW106-10_3	Proteobacteria	Betaproteobacteria/Gammproteobacteria	High (>0.126 µM)	arsA	Plasmid
FW106-10_3	Proteobacteria	Betaproteobacteria/Gammproteobacteria	High (>0.126 µM)	copZ	Plasmid
FW106-10_3	Proteobacteria	Betaproteobacteria/Gammproteobacteria	High (>0.126 µM)	copZ	Plasmid
FW106-10_3	Proteobacteria	Betaproteobacteria/Gammproteobacteria	High (>0.126 µM)	merA	Plasmid
FW106-10_3	Proteobacteria	Betaproteobacteria/Gammproteobacteria	High (>0.126 µM)	merA	Plasmid
FW106-10_3	Proteobacteria	Betaproteobacteria/Gammproteobacteria	High (>0.126 µM)	merA	Plasmid
FW106-10_3	Proteobacteria	Betaproteobacteria/Gammproteobacteria	High (>0.126 µM)	merA	Plasmid
FW106-10_3	Proteobacteria	Betaproteobacteria/Gammproteobacteria	High (>0.126 µM)	merE	Plasmid
FW106-10_3	Proteobacteria	Betaproteobacteria/Gammproteobacteria	High (>0.126 µM)	merE	Plasmid
FW106-10_3	Proteobacteria	Betaproteobacteria/Gammproteobacteria	High (>0.126 µM)	merR	Plasmid
FW106-10_3	Proteobacteria	Betaproteobacteria/Gammproteobacteria	High (>0.126 µM)	merR	Plasmid
FW106-10_3	Proteobacteria	Betaproteobacteria/Gammproteobacteria	High (>0.126 µM)	merR	Plasmid
FW106-10_3	Proteobacteria	Betaproteobacteria/Gammproteobacteria	High (>0.126 µM)	merR	Plasmid
FW306_05_1	Euryarchaeota	Halobacteria	Low (< 0.126 µM)	arsR	Unclassified MGE
FW306_05_1	Euryarchaeota	Halobacteria	Low (< 0.126 µM)	zntA	Unclassified MGE

### Sheet: ARG
Circular Element ID	ARG	Uranium contamination
AA_WF_A-C-Q_4	cmcI	High (>0.126 µM)
AA_WF_B-O_6	acrA	High (>0.126 µM)
AA_WF_G-H-W_2	acrA	High (>0.126 µM)
AA_WF_G-H-W_2	acrA	High (>0.126 µM)
AA_WF_G-H-W_2	acrA	High (>0.126 µM)
AA_WF_G-H-W_2	acrA	High (>0.126 µM)
AA_WF_I-V_1	dinF	Low (< 0.126 µM)
AA_WF_I-V_1	acrB	Low (< 0.126 µM)
AA_WF_I-V_1	acrB	Low (< 0.126 µM)
AA_WF_I-V_1	acrA	Low (< 0.126 µM)
AA_WF_I-V_1	acrA	Low (< 0.126 µM)
AA_WF_I-V_1	acrA	Low (< 0.126 µM)
AA_WF_I-V_1	acrA	Low (< 0.126 µM)
AA_WF_I-V_1	acrA	Low (< 0.126 µM)
AA_WF_I-V_1	acrA	Low (< 0.126 µM)
AA_WF_I-V_1	ampC	Low (< 0.126 µM)
AA_WF_I-V_1	ampC	Low (< 0.126 µM)
AA_WF_I-V_1	ampC	Low (< 0.126 µM)
AA_WF_I-V_1	ampC	Low (< 0.126 µM)
AA_WF_I-V_1	ampC	Low (< 0.126 µM)
AA_WF_I-V_1	sunT	Low (< 0.126 µM)
AA_WF_I-V_1	sunT	Low (< 0.126 µM)
AA_WF_I-V_1	sunT	Low (< 0.126 µM)
AA_WF_I-V_1	sunT	Low (< 0.126 µM)
AA_WF_I-V_1	sunT	Low (< 0.126 µM)
AA_WF_I-V_1	penP	Low (< 0.126 µM)
AA_WF_I-V_1	nimA	Low (< 0.126 µM)
AA_WF_I-V_1	emrA	Low (< 0.126 µM)
AA_WF_I-V_1	emrA	Low (< 0.126 µM)
AA_WF_I-V_11	ampC	Low (< 0.126 µM)
AA_WF_I-V_14	acrB	Low (< 0.126 µM)
AA_WF_I-V_14	acrA	Low (< 0.126 µM)
AA_WF_I-V_14	emrA	Low (< 0.126 µM)
AA_WF_I-V_2	acrB	Low (< 0.126 µM)
AA_WF_I-V_2	acrA	Low (< 0.126 µM)
AA_WF_I-V_2	acrA	Low (< 0.126 µM)
AA_WF_I-V_2	sunT	Low (< 0.126 µM)
AA_WF_I-V_2	sunT	Low (< 0.126 µM)
AA_WF_I-V_2	sunT	Low (< 0.126 µM)
AA_WF_I-V_20	ampC	Low (< 0.126 µM)
AA_WF_I-V_4	acrA	Low (< 0.126 µM)
AA_WF_I-V_4	acrA	Low (< 0.126 µM)
AA_WF_I-V_5	acrA	Low (< 0.126 µM)
AA_WF_I-V_5	salY	Low (< 0.126 µM)
AA_WF_I-V_6	emrA	Low (< 0.126 µM)
D16-4703_2	penP	Low (< 0.126 µM)
D16-4704_2	penP	Low (< 0.126 µM)
EB106_02_02_1	acrA	High (>0.126 µM)
EB106_02_02_1	acrA	High (>0.126 µM)
EB106_02_02_1	acrA	High (>0.126 µM)
EB106_02_02_1	acrA	High (>0.126 µM)
EB106_02_02_1	acrA	High (>0.126 µM)
EB106_02_03_1	acrB	High (>0.126 µM)
EB106_02_03_1	acrA	High (>0.126 µM)
EB106_02_03_1	acrA	High (>0.126 µM)
EB106_02_03_13	cmcI	High (>0.126 µM)
EB106_03_01_2	acrB	High (>0.126 µM)
EB106_03_01_2	acrB	High (>0.126 µM)
EB106_03_01_2	acrB	High (>0.126 µM)
EB106_03_01_2	acrA	High (>0.126 µM)
EB106_03_01_2	acrA	High (>0.126 µM)
EB271_02_01_13	cmcI	Low (< 0.126 µM)
EB271_02_01_36	yadH	Low (< 0.126 µM)
EB271_03_02_26	salY	Low (< 0.126 µM)
EB271_03_02_26	salY	Low (< 0.126 µM)
EB271_03_02_66	salY	Low (< 0.126 µM)
EB271_03_02_66	salY	Low (< 0.126 µM)
EB271_03_03_27	nimA	Low (< 0.126 µM)
EB271_04_02_31	yadH	Low (< 0.126 µM)
EB271_04_03_72	vgb	Low (< 0.126 µM)
EB271_04_04_28	ampC	Low (< 0.126 µM)
FW106_1	yadH	High (>0.126 µM)
FW106_1	yadH	High (>0.126 µM)
FW106_1	acrA	High (>0.126 µM)
FW106_1	acrA	High (>0.126 µM)
FW106_1	acrA	High (>0.126 µM)
FW106_1	emrA	High (>0.126 µM)
FW106_1	emrA	High (>0.126 µM)
FW106-10_2	yadH	High (>0.126 µM)
FW106-10_2	yadH	High (>0.126 µM)
FW106-10_2	acrA	High (>0.126 µM)
FW106-10_2	acrA	High (>0.126 µM)
FW106-10_2	emrA	High (>0.126 µM)
FW106-10_2	emrA	High (>0.126 µM)
FW300_1	penP	Low (< 0.126 µM)
FW306_06_3	cmcI	Low (< 0.126 µM)
AA_WF_A-C-Q_2	mdlB	High (>0.126 µM)
AA_WF_A-C-Q_2	mdlB	High (>0.126 µM)
AA_WF_I-V_1	mdlB	Low (< 0.126 µM)
AA_WF_I-V_1	mdlB	Low (< 0.126 µM)
AA_WF_I-V_1	mdlB	Low (< 0.126 µM)
AA_WF_I-V_1	mdlB	Low (< 0.126 µM)
AA_WF_I-V_1	mdlB	Low (< 0.126 µM)
AA_WF_I-V_1	mdlB	Low (< 0.126 µM)
AA_WF_I-V_1	mdlB	Low (< 0.126 µM)
AA_WF_I-V_2	mdlB	Low (< 0.126 µM)
AA_WF_I-V_2	mdlB	Low (< 0.126 µM)
AA_WF_I-V_2	mdlB	Low (< 0.126 µM)
AA_WF_I-V_5	mdlB	Low (< 0.126 µM)
EB106_02_03_1	mdlB	High (>0.126 µM)
EB106_02_03_2	mdlB	High (>0.126 µM)
EB106_03_01_2	mdlB	High (>0.126 µM)
AA_WF_I-V_1	ccmA	Low (< 0.126 µM)
AA_WF_I-V_5	ccmA	Low (< 0.126 µM)
EB106_02_03_2	ccmA	High (>0.126 µM)
EB106_02_03_2	ccmA	High (>0.126 µM)
EB271_02_01_36	ccmA	Low (< 0.126 µM)
EB271_02_01_36	ccmA	Low (< 0.126 µM)
EB271_02_01_36	ccmA	Low (< 0.126 µM)
EB271_04_02_31	ccmA	Low (< 0.126 µM)
AA_WF_A-C-Q_2	emrB	High (>0.126 µM)
AA_WF_B-O_4	emrB	High (>0.126 µM)
AA_WF_B-O_5	emrB	High (>0.126 µM)
AA_WF_D-U_2	emrB	High (>0.126 µM)
AA_WF_D-U_2	emrB	High (>0.126 µM)
AA_WF_G-H-W_2	emrB	High (>0.126 µM)
AA_WF_I-V_1	emrB	Low (< 0.126 µM)
AA_WF_I-V_1	emrB	Low (< 0.126 µM)
AA_WF_I-V_1	emrB	Low (< 0.126 µM)
AA_WF_I-V_1	emrB	Low (< 0.126 µM)
AA_WF_I-V_1	emrB	Low (< 0.126 µM)
AA_WF_I-V_1	emrB	Low (< 0.126 µM)
AA_WF_I-V_1	emrB	Low (< 0.126 µM)
AA_WF_I-V_1	emrB	Low (< 0.126 µM)
AA_WF_I-V_1	emrB	Low (< 0.126 µM)
AA_WF_I-V_1	emrB	Low (< 0.126 µM)
AA_WF_I-V_1	emrB	Low (< 0.126 µM)
AA_WF_I-V_1	emrB	Low (< 0.126 µM)
AA_WF_I-V_1	emrB	Low (< 0.126 µM)
AA_WF_I-V_1	emrB	Low (< 0.126 µM)
AA_WF_I-V_1	emrB	Low (< 0.126 µM)
AA_WF_I-V_1	emrB	Low (< 0.126 µM)
AA_WF_I-V_1	emrB	Low (< 0.126 µM)
AA_WF_I-V_2	emrB	Low (< 0.126 µM)
AA_WF_I-V_2	emrB	Low (< 0.126 µM)
AA_WF_I-V_2	emrB	Low (< 0.126 µM)
AA_WF_I-V_2	emrB	Low (< 0.126 µM)
AA_WF_I-V_2	emrB	Low (< 0.126 µM)
AA_WF_I-V_3	emrB	Low (< 0.126 µM)
AA_WF_I-V_4	emrB	Low (< 0.126 µM)
AA_WF_I-V_5	emrB	Low (< 0.126 µM)
AA_WF_I-V_5	emrB	Low (< 0.126 µM)
AA_WF_I-V_5	emrB	Low (< 0.126 µM)
AA_WF_I-V_6	emrB	Low (< 0.126 µM)
AA_WF_I-V_6	emrB	Low (< 0.126 µM)
AA_WF_I-V_14	emrB	Low (< 0.126 µM)
D16-4703_2	emrB	Low (< 0.126 µM)
D16-4704_2	emrB	Low (< 0.126 µM)
EB106_02_03_1	emrB	High (>0.126 µM)
EB106_02_03_1	emrB	High (>0.126 µM)
EB106_02_03_2	emrB	High (>0.126 µM)
EB106_03_01_1	emrB	High (>0.126 µM)
EB106_03_01_1	emrB	High (>0.126 µM)
EB106_03_01_1	emrB	High (>0.126 µM)
EB106_03_01_1	emrB	High (>0.126 µM)
EB106_03_01_2	emrB	High (>0.126 µM)
EB106_03_01_2	emrB	High (>0.126 µM)
EB106_03_02_1	emrB	High (>0.126 µM)
EB106_03_02_1	emrB	High (>0.126 µM)
EB106_03_02_1	emrB	High (>0.126 µM)
EB106_03_02_1	emrB	High (>0.126 µM)
EB271_04_04_40	emrB	High (>0.126 µM)
FW106-10_2	emrB	High (>0.126 µM)
FW106_1	emrB	High (>0.126 µM)
GW715_3	emrB	Low (< 0.126 µM)
AA_WF_B-O_4	blaI	High (>0.126 µM)
EB106_02_02_36	blaI	High (>0.126 µM)
