## Supplementary material for "Mixed Waste Contamination Selects for a Mobile Genetic Element Population Enriched in Multiple Heavy Metal Resistance Genes": Table S15

### Sheet: Sheet1
Viral Genome ID	seed_ortholog	evalue	score	eggNOG_OGs	max_annot_lvl	COG_category	Description	Preferred_name	GOs	EC	KEGG_ko	KEGG_Pathway	KEGG_Module	KEGG_Reaction	KEGG_rclass	BRITE	KEGG_TC	CAZy	BiGG_Reaction	PFAMs
AA_WF_A-C-Q_3	1158607.UAU_01312	7.37e-51	169.0	COG1859@1|root,COG1859@2|Bacteria,1V49Y@1239|Firmicutes,4HN5V@91061|Bacilli,4B3E4@81852|Enterococcaceae	91061|Bacilli	J	Removes the 2'-phosphate from RNA via an intermediate in which the phosphate is ADP-ribosylated by NAD followed by a presumed transesterification to release the RNA and generate ADP- ribose 1''-2''-cyclic phosphate (APPR P). May function as an ADP- ribosylase	kptA	-	-	ko:K07559	-	-	-	-	ko00000,ko01000,ko03016	-	-	-	PTS_2-RNA
AA_WF_A-C-Q_8	760192.Halhy_3676	9.69e-89	277.0	COG0073@1|root,COG0073@2|Bacteria,4P176@976|Bacteroidetes	976|Bacteroidetes	J	RNA ligase	-	-	-	-	-	-	-	-	-	-	-	-	RNA_ligase
AA_WF_A-C-Q_8	593907.Celgi_1311	1.3e-144	423.0	COG1690@1|root,COG1690@2|Bacteria,2GIUP@201174|Actinobacteria,4F221@85016|Cellulomonadaceae	201174|Actinobacteria	S	tRNA-splicing ligase RtcB	rtcB	-	6.5.1.3	ko:K14415	-	-	-	-	ko00000,ko01000,ko03016	-	-	-	RtcB
AA_WF_A-C-Q_8	1267533.KB906736_gene1439	8.74e-14	72.8	COG2304@1|root,COG2304@2|Bacteria	2|Bacteria	IU	oxidoreductase activity	-	-	-	-	-	-	-	-	-	-	-	-	VWA,VWA_CoxE
AA_WF_A-C-Q_9	521011.Mpal_1383	8.9e-41	169.0	COG4983@1|root,arCOG07809@2157|Archaea,2Y47N@28890|Euryarchaeota,2NB1E@224756|Methanomicrobia	224756|Methanomicrobia	C	Formate hydrogenlyase subunit 6 NADH ubiquinone oxidoreductase 23 kD subunit (chain I)	-	-	-	-	-	-	-	-	-	-	-	-	-
AA_WF_A-C-Q_9	156889.Mmc1_1721	7.68e-15	74.3	COG1670@1|root,COG1670@2|Bacteria	2|Bacteria	J	COG1670 acetyltransferases, including N-acetylases of ribosomal proteins	-	-	-	-	-	-	-	-	-	-	-	-	Crystall,Exotox-A_bind,Inhibitor_I36
AA_WF_D-U_3	375286.mma_2197	1.02e-20	89.4	COG1670@1|root,COG1670@2|Bacteria,1ND46@1224|Proteobacteria,2W4JU@28216|Betaproteobacteria	28216|Betaproteobacteria	J	COG1670 acetyltransferases, including N-acetylases of ribosomal proteins	-	-	-	-	-	-	-	-	-	-	-	-	-
AA_WF_G-H-W_1	485918.Cpin_1165	4.09e-65	206.0	COG2310@1|root,COG2310@2|Bacteria,4NK0Q@976|Bacteroidetes,1IPKU@117747|Sphingobacteriia	976|Bacteroidetes	T	TerD domain	-	-	-	-	-	-	-	-	-	-	-	-	TerD
AA_WF_G-H-W_1	1408813.AYMG01000010_gene479	2.01e-74	229.0	COG2310@1|root,COG2310@2|Bacteria,4NICJ@976|Bacteroidetes,1IP6R@117747|Sphingobacteriia	976|Bacteroidetes	T	TerD domain	terD	-	-	ko:K05795	-	-	-	-	ko00000	-	-	-	TerD
AA_WF_G-H-W_1	991.IW20_11025	4.1e-115	346.0	COG3853@1|root,COG3853@2|Bacteria,4NFKY@976|Bacteroidetes,1I006@117743|Flavobacteriia,2NUGJ@237|Flavobacterium	976|Bacteroidetes	P	Belongs to the TelA family	-	-	-	-	-	-	-	-	-	-	-	-	TelA
AA_WF_G-H-W_1	755732.Fluta_2611	7.1e-89	270.0	COG0861@1|root,COG0861@2|Bacteria,4PJEK@976|Bacteroidetes,1IGED@117743|Flavobacteriia,2PC2T@246874|Cryomorphaceae	976|Bacteroidetes	P	Integral membrane protein TerC family	-	-	-	-	-	-	-	-	-	-	-	-	TerC
AA_WF_G-H-W_1	1121100.JCM6294_2910	4.29e-26	100.0	COG3118@1|root,COG3118@2|Bacteria,4NQ5B@976|Bacteroidetes,2FTV5@200643|Bacteroidia,4ARCY@815|Bacteroidaceae	976|Bacteroidetes	O	Belongs to the thioredoxin family	trxA	-	-	ko:K03671	ko04621,ko05418,map04621,map05418	-	-	-	ko00000,ko00001,ko03110	-	-	-	Thioredoxin
AA_WF_G-H-W_1	1189619.pgond44_02508	1.48e-41	148.0	COG1226@1|root,COG1226@2|Bacteria,4NN0Z@976|Bacteroidetes,1I4U8@117743|Flavobacteriia,4C2EK@83612|Psychroflexus	976|Bacteroidetes	P	Ion transport protein	-	-	-	ko:K10716	-	-	-	-	ko00000,ko02000	1.A.1.1,1.A.1.13,1.A.1.17,1.A.1.24,1.A.1.25,1.A.1.6	-	-	Ion_trans,Ion_trans_2
AA_WF_G-H-W_1	234267.Acid_4618	3.12e-47	174.0	COG0617@1|root,COG0617@2|Bacteria,3Y3B8@57723|Acidobacteria	57723|Acidobacteria	J	Probable RNA and SrmB- binding site of polymerase A	-	-	2.7.7.19	ko:K00970	ko03018,map03018	-	-	-	ko00000,ko00001,ko01000,ko03019	-	-	-	HD,PolyA_pol,PolyA_pol_RNAbd,tRNA_NucTran2_2
AA_WF_G-H-W_1	59925.EU91_1448	4.51e-42	152.0	COG1702@1|root,COG1702@2|Bacteria,1G0U5@1117|Cyanobacteria,1MKXE@1212|Prochloraceae	1117|Cyanobacteria	T	Phosphate starvation-inducible protein PhoH	phoH	-	-	ko:K06217	-	-	-	-	ko00000	-	-	-	PhoH
AA_WF_G-H-W_1	525373.HMPREF0766_11055	1.79e-80	253.0	COG0462@1|root,COG0462@2|Bacteria,4NEVF@976|Bacteroidetes,1INUM@117747|Sphingobacteriia	976|Bacteroidetes	EF	Ribose-phosphate pyrophosphokinase	prs	-	2.7.6.1	ko:K00948	ko00030,ko00230,ko01100,ko01110,ko01120,ko01130,ko01200,ko01230,map00030,map00230,map01100,map01110,map01120,map01130,map01200,map01230	M00005	R01049	RC00002,RC00078	ko00000,ko00001,ko00002,ko01000	-	-	-	Pribosyl_synth,Pribosyltran_N
AA_WF_G-H-W_1	546275.FUSPEROL_02487	7.2e-28	114.0	COG1859@1|root,COG1859@2|Bacteria,379E0@32066|Fusobacteria	32066|Fusobacteria	H	Removes the 2'-phosphate from RNA via an intermediate in which the phosphate is ADP-ribosylated by NAD followed by a presumed transesterification to release the RNA and generate ADP- ribose 1''-2''-cyclic phosphate (APPR P). May function as an ADP- ribosylase	kptA	-	-	ko:K07559	-	-	-	-	ko00000,ko01000,ko03016	-	-	-	PTS_2-RNA
AA_WF_G-H-W_1	1216007.AOPM01000016_gene3217	1.48e-115	347.0	COG0208@1|root,COG0208@2|Bacteria,1MWUS@1224|Proteobacteria,1RMJC@1236|Gammaproteobacteria,2Q07N@267888|Pseudoalteromonadaceae	1236|Gammaproteobacteria	F	COG0208 Ribonucleotide reductase, beta subunit	nrdB	GO:0003674,GO:0005488,GO:0005506,GO:0005515,GO:0005575,GO:0005622,GO:0005623,GO:0005737,GO:0005829,GO:0005971,GO:0006139,GO:0006725,GO:0006753,GO:0006793,GO:0006796,GO:0006807,GO:0008150,GO:0008152,GO:0009058,GO:0009117,GO:0009165,GO:0009262,GO:0009263,GO:0009987,GO:0015949,GO:0018130,GO:0019438,GO:0019637,GO:0032991,GO:0034641,GO:0034654,GO:0042802,GO:0043167,GO:0043169,GO:0044237,GO:0044238,GO:…	1.17.4.1	ko:K00526	ko00230,ko00240,ko01100,map00230,map00240,map01100	M00053	R02017,R02018,R02019,R02024	RC00613	ko00000,ko00001,ko00002,ko01000,ko03400	-	-	iAPECO1_1312.APECO1_4325	Ribonuc_red_sm
AA_WF_G-H-W_1	1235796.C815_01173	2.25e-20	89.7	COG0262@1|root,COG0262@2|Bacteria,1VB80@1239|Firmicutes	1239|Firmicutes	H	Key enzyme in folate metabolism. Catalyzes an essential reaction for de novo glycine and purine synthesis, and for DNA precursor synthesis	folA	-	1.5.1.3	ko:K00287	ko00670,ko00790,ko01100,ko01523,map00670,map00790,map01100,map01523	M00126,M00840	R00936,R00937,R00939,R00940,R02235,R02236,R11765	RC00109,RC00110,RC00158	ko00000,ko00001,ko00002,ko01000	-	-	-	DHFR_1
AA_WF_G-H-W_1	1406840.Q763_05080	3.02e-58	193.0	COG4278@1|root,COG4278@2|Bacteria,4NR5D@976|Bacteroidetes,1I30E@117743|Flavobacteriia,2NVN0@237|Flavobacterium	976|Bacteroidetes	H	phenylacetate-CoA ligase activity	-	-	-	-	-	-	-	-	-	-	-	-	-
AA_WF_G-H-W_1	313628.LNTAR_13667	1.97e-30	113.0	COG1607@1|root,COG1607@2|Bacteria	2|Bacteria	I	acyl-coa hydrolase	-	-	3.1.2.20	ko:K01073	-	-	-	-	ko00000,ko01000	-	-	-	4HBT
AA_WF_G-H-W_1	69293.ENSGACP00000015355	2.29e-134	404.0	COG1488@1|root,2QSGN@2759|Eukaryota,39PT5@33154|Opisthokonta,3BEFU@33208|Metazoa,3CSY4@33213|Bilateria,488TG@7711|Chordata,499GU@7742|Vertebrata,49XT8@7898|Actinopterygii	33208|Metazoa	H	Nicotinamide phosphoribosyltransferase b	-	-	2.4.2.12	ko:K03462	ko00760,ko01100,ko04621,map00760,map01100,map04621	-	R01271	RC00033	ko00000,ko00001,ko01000	-	-	-	NAPRTase
AA_WF_G-H-W_1	1356852.N008_05190	3.27e-35	129.0	COG0237@1|root,COG0237@2|Bacteria,4P85U@976|Bacteroidetes	976|Bacteroidetes	H	dephospho-CoA kinase activity	-	-	-	-	-	-	-	-	-	-	-	-	-
AA_WF_G-H-W_1	1313421.JHBV01000063_gene491	1.69e-31	118.0	COG1694@1|root,COG1694@2|Bacteria	2|Bacteria	FG	Mazg nucleotide pyrophosphohydrolase	-	-	-	-	-	-	-	-	-	-	-	-	MazG,MazG-like
AA_WF_G-H-W_1	1410612.JNKO01000048_gene625	2.09e-18	89.4	COG0639@1|root,COG0639@2|Bacteria,1V0WB@1239|Firmicutes,24BQF@186801|Clostridia	186801|Clostridia	T	RNA ligase	-	-	-	-	-	-	-	-	-	-	-	-	RNA_lig_T4_1
AA_WF_G-H-W_1	313606.M23134_05537	2.21e-33	127.0	COG0669@1|root,COG4339@1|root,COG0669@2|Bacteria,COG4339@2|Bacteria,4NM84@976|Bacteroidetes,47PE3@768503|Cytophagia	976|Bacteroidetes	H	Reversibly transfers an adenylyl group from ATP to 4'- phosphopantetheine, yielding dephospho-CoA (dPCoA) and pyrophosphate	coaD	-	2.7.7.3	ko:K00954	ko00770,ko01100,map00770,map01100	M00120	R03035	RC00002	ko00000,ko00001,ko00002,ko01000	-	-	-	CTP_transf_like
AA_WF_G-H-W_1	72019.SARC_01875T0	1.2e-13	73.2	COG0171@1|root,2QTBV@2759|Eukaryota	2759|Eukaryota	H	NAD synthase	-	-	6.3.5.1	ko:K01950	ko00760,ko01100,map00760,map01100	M00115	R00257	RC00010,RC00100	ko00000,ko00001,ko00002,ko01000	-	-	-	NAD_synthase
AA_WF_G-H-W_1	1442598.JABW01000002_gene1705	2.14e-28	109.0	COG2131@1|root,COG2131@2|Bacteria,1RD1P@1224|Proteobacteria,42RHI@68525|delta/epsilon subdivisions,2YNYI@29547|Epsilonproteobacteria	29547|Epsilonproteobacteria	F	MafB19-like deaminase	-	-	3.5.4.12	ko:K01493	ko00240,ko01100,map00240,map01100	M00429	R01663	RC00074	ko00000,ko00001,ko00002,ko01000,ko02044	-	-	-	dCMP_cyt_deam_1
AA_WF_G-H-W_1	7213.XP_004523993.1	6.87e-76	241.0	COG0207@1|root,KOG0673@2759|Eukaryota,38B8T@33154|Opisthokonta,3BBAM@33208|Metazoa,3CTT4@33213|Bilateria,41X0Q@6656|Arthropoda,3SIB6@50557|Insecta,44ZHD@7147|Diptera	33208|Metazoa	F	Thymidylate synthase activity. It is involved in the biological process described with dTMP biosynthetic process	TYMS	GO:0000082,GO:0000083,GO:0000166,GO:0000278,GO:0000900,GO:0001101,GO:0001501,GO:0001889,GO:0002064,GO:0002065,GO:0002066,GO:0002069,GO:0002070,GO:0003674,GO:0003676,GO:0003723,GO:0003729,GO:0003824,GO:0004799,GO:0005488,GO:0005515,GO:0005542,GO:0005575,GO:0005622,GO:0005623,GO:0005634,GO:0005730,GO:0005737,GO:0005739,GO:0005740,GO:0005743,GO:0005759,GO:0005829,GO:0006082,GO:0006139,GO:0006206,GO:…	2.1.1.45	ko:K00560	ko00240,ko00670,ko01100,ko01523,map00240,map00670,map01100,map01523	M00053	R02101	RC00219,RC00332	ko00000,ko00001,ko00002,ko01000	-	-	-	Thymidylat_synt
AA_WF_G-H-W_1	91464.S7335_4659	9.34e-29	112.0	COG1051@1|root,COG1051@2|Bacteria,1G77C@1117|Cyanobacteria	1117|Cyanobacteria	F	NUDIX domain	-	-	-	-	-	-	-	-	-	-	-	-	NUDIX
AA_WF_G-H-W_1	1237149.C900_04099	8.29e-28	107.0	COG0691@1|root,COG0691@2|Bacteria,4NNJU@976|Bacteroidetes,47PRC@768503|Cytophagia	976|Bacteroidetes	J	the 2 termini fold to resemble tRNA(Ala) and it encodes a tag peptide , a short internal open reading frame. During trans-translation Ala- aminoacylated tmRNA acts like a tRNA, entering the A-site of stalled ribosomes, displacing the stalled mRNA. The ribosome then switches to translate the ORF on the tmRNA	smpB	-	-	ko:K03664	-	-	-	-	ko00000	-	-	-	SmpB
AA_WF_G-H-W_1	235985.BBPN01000019_gene6084	1.41e-84	276.0	COG0143@1|root,COG0143@2|Bacteria,2GK4S@201174|Actinobacteria,2NHHJ@228398|Streptacidiphilus	201174|Actinobacteria	J	tRNA synthetases class I (M)	-	-	6.1.1.10	ko:K01874	ko00450,ko00970,map00450,map00970	M00359,M00360	R03659,R04773	RC00055,RC00523	ko00000,ko00001,ko00002,ko01000,ko01007,ko03016	-	-	-	tRNA-synt_1g
AA_WF_G-H-W_4	1150599.MPHLEI_22459	3.37e-16	76.6	COG1403@1|root,COG1403@2|Bacteria,2GWPG@201174|Actinobacteria	201174|Actinobacteria	V	HNH nucleases	-	-	-	-	-	-	-	-	-	-	-	-	HNH
AA_WF_G-H-W_4	2002.JOEQ01000189_gene580	1.21e-19	85.1	COG1403@1|root,COG1403@2|Bacteria,2IPNU@201174|Actinobacteria	201174|Actinobacteria	V	HNH endonuclease	-	-	-	-	-	-	-	-	-	-	-	-	AAA_33
AA_WF_G-H-W_4	1457250.BBMO01000001_gene698	2.74e-80	259.0	COG0500@1|root,arCOG04347@2157|Archaea	2157|Archaea	Q	Methyltransferase type 11	-	-	-	-	-	-	-	-	-	-	-	-	Methyltransf_13,Methyltransf_14,Methyltransf_23
AA_WF_G-H-W_5	411490.ANACAC_00801	2.5e-56	188.0	COG1403@1|root,COG1403@2|Bacteria	2|Bacteria	V	endonuclease activity	-	-	-	-	-	-	-	-	-	-	-	-	HNH,HNH_4,HNH_5
AA_WF_G-H-W_5	1192868.CAIU01000008_gene964	2.8e-11	63.9	COG1403@1|root,COG1403@2|Bacteria,1NACN@1224|Proteobacteria,2UI6R@28211|Alphaproteobacteria,43MAB@69277|Phyllobacteriaceae	28211|Alphaproteobacteria	V	HNH nucleases	-	-	-	-	-	-	-	-	-	-	-	-	HNH
AA_WF_G-H-W_5	316274.Haur_0323	1.87e-61	195.0	COG0073@1|root,COG0073@2|Bacteria	2|Bacteria	J	Is required not only for elongation of protein synthesis but also for the initiation of all mRNA translation through initiator tRNA(fMet) aminoacylation	pheT	GO:0005575,GO:0005622,GO:0005623,GO:0005737,GO:0044424,GO:0044464	6.1.1.20	ko:K01890,ko:K06878	ko00970,map00970	M00359,M00360	R03660	RC00055,RC00523	ko00000,ko00001,ko00002,ko01000,ko01007,ko03016	-	-	-	B3_4,B5,FDX-ACB,RNA_ligase,tRNA_bind
AA_WF_G-H-W_6	1462527.CCDM010000010_gene490	5.88e-53	168.0	COG1403@1|root,COG1403@2|Bacteria,1U40N@1239|Firmicutes,4IDSS@91061|Bacilli,23N2D@182709|Oceanobacillus	91061|Bacilli	V	HNH nucleases	-	-	-	-	-	-	-	-	-	-	-	-	-
AA_WF_I-V_12	157783.LK03_14990	3.67e-73	227.0	COG1403@1|root,COG1403@2|Bacteria,1RIBS@1224|Proteobacteria,1S88N@1236|Gammaproteobacteria	1236|Gammaproteobacteria	V	Bacteriophage Lambda NinG protein	-	-	-	-	-	-	-	-	-	-	-	-	NinG
AA_WF_I-V_12	398578.Daci_3228	2.48e-47	158.0	COG1925@1|root,COG1925@2|Bacteria	2|Bacteria	G	phosphoenolpyruvate-dependent sugar phosphotransferase system	-	-	2.7.1.121	ko:K05881	ko00561,map00561	-	R01012	RC00015,RC00017	ko00000,ko00001,ko01000,ko02000	-	-	-	PTS-HPr
AA_WF_I-V_12	312309.VF_1130	4.07e-61	192.0	COG0565@1|root,COG0565@2|Bacteria,1QVUG@1224|Proteobacteria,1T2J9@1236|Gammaproteobacteria,1XW9E@135623|Vibrionales	135623|Vibrionales	J	SpoU rRNA Methylase family	-	-	-	-	-	-	-	-	-	-	-	-	SpoU_methylase
AA_WF_I-V_13	1185652.USDA257_c28020	2.62e-84	256.0	COG2265@1|root,COG2265@2|Bacteria,1NP9A@1224|Proteobacteria,2UKY2@28211|Alphaproteobacteria	28211|Alphaproteobacteria	J	Belongs to the class I-like SAM-binding methyltransferase superfamily. RNA M5U methyltransferase family	-	-	-	-	-	-	-	-	-	-	-	-	-
AA_WF_I-V_28	204773.HEAR1530	1.97e-97	293.0	COG4128@1|root,COG4128@2|Bacteria,1REHG@1224|Proteobacteria,2VRK2@28216|Betaproteobacteria	28216|Betaproteobacteria	S	Zonular occludens toxin (Zot)	-	-	-	-	-	-	-	-	-	-	-	-	Zot
AA_WF_J-M-R_2	526218.Sterm_0665	1.61e-33	119.0	COG1694@1|root,COG1694@2|Bacteria	2|Bacteria	FG	Mazg nucleotide pyrophosphohydrolase	-	-	-	-	-	-	-	-	-	-	-	-	MazG
AA_WF_J-M-R_4	1444309.JAQG01000008_gene1722	4.77e-24	102.0	COG0726@1|root,COG0726@2|Bacteria,1V6AW@1239|Firmicutes,4HHC9@91061|Bacilli,274TR@186822|Paenibacillaceae	91061|Bacilli	G	Polysaccharide deacetylase	yxkH	-	-	-	-	-	-	-	-	-	-	-	Polysacc_deac_1
EB106_02_01_3	395495.Lcho_0484	9.9e-53	186.0	COG2227@1|root,COG2520@1|root,COG2227@2|Bacteria,COG2520@2|Bacteria	2|Bacteria	J	tRNA (guanine(37)-N(1))-methyltransferase activity	-	-	-	-	-	-	-	-	-	-	-	-	Glycos_transf_2,Methyltransf_11,Methyltransf_21,Methyltransf_23,Methyltransf_25
EB106_02_01_3	555778.Hneap_0359	4.64e-13	64.7	COG1551@1|root,COG1551@2|Bacteria,1N6PG@1224|Proteobacteria,1SCB4@1236|Gammaproteobacteria,1WZ9Q@135613|Chromatiales	135613|Chromatiales	J	Could accelerate the degradation of some genes transcripts potentially through selective RNA binding	csrA	-	-	ko:K03563	ko02020,ko02025,ko02026,ko05111,map02020,map02025,map02026,map05111	-	-	-	ko00000,ko00001,ko03019	-	-	-	CsrA
EB106_02_01_4	102232.GLO73106DRAFT_00031020	2.9e-39	135.0	COG0720@1|root,COG0720@2|Bacteria,1G6J4@1117|Cyanobacteria	1117|Cyanobacteria	H	PFAM 6-pyruvoyl tetrahydropterin synthase	-	-	4.1.2.50,4.2.3.12	ko:K01737	ko00790,ko01100,map00790,map01100	M00842,M00843	R04286,R09959	RC01117,RC02846,RC02847	ko00000,ko00001,ko00002,ko01000,ko03016	-	-	-	PTPS
EB106_02_01_4	379066.GAU_2638	1.67e-34	129.0	COG0602@1|root,COG0602@2|Bacteria,1ZT5J@142182|Gemmatimonadetes	142182|Gemmatimonadetes	H	Catalyzes the complex heterocyclic radical-mediated conversion of 6-carboxy-5,6,7,8-tetrahydropterin (CPH4) to 7- carboxy-7-deazaguanine (CDG), a step common to the biosynthetic pathways of all 7-deazapurine-containing compounds	queE	-	4.3.99.3	ko:K10026	ko00790,ko01100,map00790,map01100	-	R10002	RC02989	ko00000,ko00001,ko01000,ko03016	-	-	-	-
EB106_02_02_13	656024.FsymDg_4144	2.6e-17	87.4	COG2453@1|root,COG2453@2|Bacteria,2IHXA@201174|Actinobacteria	201174|Actinobacteria	T	phosphatase	-	-	-	-	-	-	-	-	-	-	-	-	Y_phosphatase
EB106_02_02_15	1123354.AUDR01000001_gene2040	1.58e-11	70.9	COG0175@1|root,COG0175@2|Bacteria,1MXUR@1224|Proteobacteria,2VIR0@28216|Betaproteobacteria	28216|Betaproteobacteria	EH	Reduction of activated sulfate into sulfite	cysH	-	1.8.4.10,1.8.4.8	ko:K00390	ko00920,ko01100,ko01120,map00920,map01100,map01120	M00176	R02021	RC00007,RC02862	ko00000,ko00001,ko00002,ko01000	-	-	-	PAPS_reduct
EB106_02_02_15	1462526.BN990_01843	7.04e-17	82.8	COG1403@1|root,COG1403@2|Bacteria	2|Bacteria	V	endonuclease activity	-	-	-	-	-	-	-	-	-	-	-	-	HNH_4
EB106_02_02_17	1304878.AUGD01000002_gene1863	3.15e-45	152.0	COG2265@1|root,COG2265@2|Bacteria,1NP9A@1224|Proteobacteria,2UKY2@28211|Alphaproteobacteria	28211|Alphaproteobacteria	J	Belongs to the class I-like SAM-binding methyltransferase superfamily. RNA M5U methyltransferase family	-	-	-	-	-	-	-	-	-	-	-	-	-
EB106_02_02_2	1207058.L53_12995	7.36e-24	105.0	COG0207@1|root,COG0207@2|Bacteria,1RA8U@1224|Proteobacteria,2U0S3@28211|Alphaproteobacteria	28211|Alphaproteobacteria	F	Thymidylate synthase	-	-	2.1.1.45	ko:K00560	ko00240,ko00670,ko01100,ko01523,map00240,map00670,map01100,map01523	M00053	R02101	RC00219,RC00332	ko00000,ko00001,ko00002,ko01000	-	-	-	Thymidylat_synt
EB106_02_02_2	263358.VAB18032_12400	2.2e-216	643.0	COG0209@1|root,COG0209@2|Bacteria,2GKX9@201174|Actinobacteria,4DA6H@85008|Micromonosporales	201174|Actinobacteria	F	Catalyzes the reduction of ribonucleotides to deoxyribonucleotides. May function to provide a pool of deoxyribonucleotide precursors for DNA repair during oxygen limitation and or for immediate growth after restoration of oxygen	nrdJ	GO:0005575,GO:0005618,GO:0005622,GO:0005623,GO:0005737,GO:0005829,GO:0005886,GO:0016020,GO:0030312,GO:0044424,GO:0044444,GO:0044464,GO:0071944	1.17.4.1	ko:K00525	ko00230,ko00240,ko01100,map00230,map00240,map01100	M00053	R02017,R02018,R02019,R02024	RC00613	ko00000,ko00001,ko00002,ko01000,ko03400	-	-	-	Ribonuc_red_2_N,Ribonuc_red_lgC
EB106_02_02_2	208444.JNYY01000002_gene1464	2.16e-09	60.5	COG2453@1|root,COG2453@2|Bacteria,2IFIW@201174|Actinobacteria	201174|Actinobacteria	T	Dual specificity phosphatase, catalytic domain	-	-	-	-	-	-	-	-	-	-	-	-	DSPc
EB106_02_02_20	379066.GAU_2638	1.67e-34	129.0	COG0602@1|root,COG0602@2|Bacteria,1ZT5J@142182|Gemmatimonadetes	142182|Gemmatimonadetes	H	Catalyzes the complex heterocyclic radical-mediated conversion of 6-carboxy-5,6,7,8-tetrahydropterin (CPH4) to 7- carboxy-7-deazaguanine (CDG), a step common to the biosynthetic pathways of all 7-deazapurine-containing compounds	queE	-	4.3.99.3	ko:K10026	ko00790,ko01100,map00790,map01100	-	R10002	RC02989	ko00000,ko00001,ko01000,ko03016	-	-	-	-
EB106_02_02_20	102232.GLO73106DRAFT_00031020	2.9e-39	135.0	COG0720@1|root,COG0720@2|Bacteria,1G6J4@1117|Cyanobacteria	1117|Cyanobacteria	H	PFAM 6-pyruvoyl tetrahydropterin synthase	-	-	4.1.2.50,4.2.3.12	ko:K01737	ko00790,ko01100,map00790,map01100	M00842,M00843	R04286,R09959	RC01117,RC02846,RC02847	ko00000,ko00001,ko00002,ko01000,ko03016	-	-	-	PTPS
EB106_02_02_3	1441930.Z042_23255	1.56e-133	438.0	COG0503@1|root,COG0503@2|Bacteria	2|Bacteria	F	purine ribonucleoside salvage	apt	-	2.4.2.7	ko:K00759	ko00230,ko01100,map00230,map01100	-	R00190,R01229,R04378	RC00063	ko00000,ko00001,ko01000,ko04147	-	-	-	Pribosyltran
EB106_02_02_4	649831.L083_6820	4.64e-10	65.5	COG2071@1|root,COG2071@2|Bacteria,2GIV6@201174|Actinobacteria,4DD3N@85008|Micromonosporales	201174|Actinobacteria	S	Peptidase C26	-	-	4.1.3.27	ko:K01658,ko:K07010	ko00400,ko00405,ko01100,ko01110,ko01130,ko01230,ko02024,ko02025,map00400,map00405,map01100,map01110,map01130,map01230,map02024,map02025	M00023	R00985,R00986	RC00010,RC02148,RC02414	ko00000,ko00001,ko00002,ko01000,ko01002	-	-	-	Peptidase_C26
EB106_02_02_7	575540.Isop_2561	9.85e-44	160.0	COG0500@1|root,COG2226@2|Bacteria,2J52Z@203682|Planctomycetes	203682|Planctomycetes	Q	Protein of unknown function (DUF1698)	-	-	-	-	-	-	-	-	-	-	-	-	Methyltransf_11
EB106_02_02_7	479432.Sros_6500	6.58e-158	474.0	COG0367@1|root,COG0367@2|Bacteria,2GJIM@201174|Actinobacteria,4EI6C@85012|Streptosporangiales	201174|Actinobacteria	E	Asparagine synthase	-	-	6.3.5.4	ko:K01953	ko00250,ko01100,ko01110,map00250,map01100,map01110	-	R00578	RC00010	ko00000,ko00001,ko01000,ko01002	-	-	-	Asn_synthase,GATase_7
EB106_02_02_7	891391.LAC30SC_10955	1.13e-10	67.4	COG1403@1|root,COG1403@2|Bacteria	2|Bacteria	V	endonuclease activity	-	-	-	-	-	-	-	-	-	-	-	-	HNH,HNH_5,Helicase_C,ResIII
EB106_02_02_7	887929.HMP0721_1276	9.51e-11	65.9	COG1044@1|root,COG1044@2|Bacteria,1V8ZN@1239|Firmicutes,24JT1@186801|Clostridia	186801|Clostridia	M	Catalyzes the N-acylation of UDP-3-O-acylglucosamine using 3-hydroxyacyl-ACP as the acyl donor. Is involved in the biosynthesis of lipid A, a phosphorylated glycolipid that anchors the lipopolysaccharide to the outer membrane of the cell	-	-	-	-	-	-	-	-	-	-	-	-	-
EB106_02_03_10	1463921.JODF01000003_gene2324	5.47e-15	74.3	COG4997@1|root,COG4997@2|Bacteria,2GRXD@201174|Actinobacteria	201174|Actinobacteria	I	bis(5'-adenosyl)-triphosphatase activity	-	-	-	-	-	-	-	-	-	-	-	-	-
EB106_02_03_10	391008.Smal_0900	1.81e-40	143.0	COG0237@1|root,COG0237@2|Bacteria,1NE9C@1224|Proteobacteria,1SCJ4@1236|Gammaproteobacteria	1236|Gammaproteobacteria	H	dephospho-CoA kinase activity	-	-	-	-	-	-	-	-	-	-	-	-	-
EB106_02_03_3	305700.B447_04903	0.0	996.0	COG0454@1|root,COG0503@1|root,COG0456@2|Bacteria,COG0503@2|Bacteria,1PF0X@1224|Proteobacteria,2WB5A@28216|Betaproteobacteria,2KZ8Q@206389|Rhodocyclales	206389|Rhodocyclales	F	acetyltransferase	-	-	-	-	-	-	-	-	-	-	-	-	-
EB106_02_03_8	1120936.KB907208_gene1107	1.27e-159	473.0	COG0209@1|root,COG0209@2|Bacteria,2IC1H@201174|Actinobacteria	201174|Actinobacteria	F	Ribonucleotide reductase, barrel domain	-	-	-	-	-	-	-	-	-	-	-	-	Ribonuc_red_lgC
EB106_03_01_8	78345.BMERY_0816	1.27e-40	136.0	COG1611@1|root,COG1611@2|Bacteria,2IHNC@201174|Actinobacteria	201174|Actinobacteria	F	belongs to the nudix hydrolase family	-	-	-	-	-	-	-	-	-	-	-	-	-
EB106_03_01_8	1291050.JAGE01000001_gene468	2.19e-40	137.0	COG1403@1|root,COG1403@2|Bacteria	2|Bacteria	V	endonuclease activity	-	-	-	ko:K07451	-	-	-	-	ko00000,ko01000,ko02048	-	-	-	HNH,HNH_5
EB106_03_01_8	340177.Cag_0023	3.81e-10	63.2	COG1186@1|root,COG1186@2|Bacteria,1FEWQ@1090|Chlorobi	1090|Chlorobi	J	Peptide chain release factor 2 directs the termination of translation in response to the peptide chain termination codons UGA and UAA	prfB	-	-	ko:K02836	-	-	-	-	ko00000,ko03012	-	-	-	PCRF,RF-1
EB106_03_01_8	1123242.JH636434_gene4797	2.29e-32	126.0	COG2755@1|root,COG2755@2|Bacteria,2J28X@203682|Planctomycetes	203682|Planctomycetes	E	GDSL-like Lipase/Acylhydrolase	-	-	-	-	-	-	-	-	-	-	-	-	-
EB106_03_01_9	935948.KE386495_gene2245	4.03e-19	83.6	COG0664@1|root,COG0664@2|Bacteria,1W35N@1239|Firmicutes	1239|Firmicutes	T	- Catabolite gene activator and regulatory subunit of cAMP-dependent protein	-	-	-	-	-	-	-	-	-	-	-	-	-
EB106_05_06_4	189753.AXAS01000014_gene5612	5.55e-09	64.7	COG5301@1|root,COG5301@2|Bacteria,1QWSJ@1224|Proteobacteria,2TX42@28211|Alphaproteobacteria,3K6RM@41294|Bradyrhizobiaceae	28211|Alphaproteobacteria	G	cellulose 1,4-beta-cellobiosidase activity	-	-	-	-	-	-	-	-	-	-	-	-	-
EB271_02_01_10	665571.STHERM_c06810	5.02e-15	71.6	COG0526@1|root,COG1328@1|root,COG0526@2|Bacteria,COG1328@2|Bacteria,2J6EG@203691|Spirochaetes	203691|Spirochaetes	CO	Anaerobic ribonucleoside-triphosphate reductase	-	-	-	-	-	-	-	-	-	-	-	-	Glutaredoxin,NRDD
EB271_02_01_10	272562.CA_C1190	2.21e-98	300.0	COG0820@1|root,COG0820@2|Bacteria,1VUX1@1239|Firmicutes,250K7@186801|Clostridia	186801|Clostridia	J	rRNA (adenine-C2-)-methyltransferase activity	-	-	2.1.1.192	ko:K06941	-	-	-	-	ko00000,ko01000,ko03009	-	-	-	-
EB271_02_01_18	1198114.AciX9_3326	3.94e-25	113.0	COG1403@1|root,COG1403@2|Bacteria	2|Bacteria	V	endonuclease activity	-	-	-	ko:K07451	-	-	-	-	ko00000,ko01000,ko02048	-	-	-	HNH,HNH_2,RRXRR
EB271_02_01_2	266940.Krad_1752	6.62e-21	91.7	COG4997@1|root,COG4997@2|Bacteria,2GRXD@201174|Actinobacteria	201174|Actinobacteria	I	bis(5'-adenosyl)-triphosphatase activity	-	-	-	-	-	-	-	-	-	-	-	-	-
EB271_02_01_2	367299.JOEE01000008_gene406	1.34e-15	80.1	COG0756@1|root,COG0756@2|Bacteria,2IHYY@201174|Actinobacteria,4FGNM@85021|Intrasporangiaceae	201174|Actinobacteria	F	This enzyme is involved in nucleotide metabolism it produces dUMP, the immediate precursor of thymidine nucleotides and it decreases the intracellular concentration of dUTP so that uracil cannot be incorporated into DNA	dut	GO:0000287,GO:0003674,GO:0003824,GO:0004170,GO:0005488,GO:0006139,GO:0006220,GO:0006221,GO:0006226,GO:0006244,GO:0006725,GO:0006753,GO:0006793,GO:0006796,GO:0006807,GO:0008150,GO:0008152,GO:0009056,GO:0009058,GO:0009117,GO:0009123,GO:0009124,GO:0009129,GO:0009130,GO:0009141,GO:0009143,GO:0009147,GO:0009149,GO:0009157,GO:0009162,GO:0009165,GO:0009166,GO:0009176,GO:0009177,GO:0009200,GO:0009204,GO:…	3.6.1.23	ko:K01520	ko00240,ko00983,ko01100,map00240,map00983,map01100	M00053	R02100,R11896	RC00002	ko00000,ko00001,ko00002,ko01000,ko03400	-	-	-	dUTPase
EB271_02_01_2	1121948.AUAC01000003_gene2082	1.32e-41	155.0	COG0104@1|root,COG0104@2|Bacteria,1RIXR@1224|Proteobacteria,2UE6I@28211|Alphaproteobacteria	28211|Alphaproteobacteria	F	Adenylosuccinate synthetase	-	-	6.3.4.4	ko:K01939	ko00230,ko00250,ko01100,map00230,map00250,map01100	M00049	R01135	RC00458,RC00459	ko00000,ko00001,ko00002,ko01000	-	-	-	Adenylsucc_synt
EB271_02_01_3	1096546.WYO_0205	3.57e-33	122.0		2|Bacteria	G	UMP catabolic process	nagD	-	2.7.1.25,3.1.3.41	ko:K00860,ko:K01101	ko00230,ko00627,ko00920,ko01100,ko01120,map00230,map00627,map00920,map01100,map01120	M00176	R00509,R03024,R04928	RC00002,RC00078,RC00151	ko00000,ko00001,ko00002,ko01000	-	-	-	Hydrolase_6,Hydrolase_like
EB271_02_01_4	679926.Mpet_1683	8.25e-80	287.0	COG4983@1|root,arCOG07809@2157|Archaea,2Y47N@28890|Euryarchaeota,2NB1E@224756|Methanomicrobia	224756|Methanomicrobia	C	Formate hydrogenlyase subunit 6 NADH ubiquinone oxidoreductase 23 kD subunit (chain I)	-	-	-	-	-	-	-	-	-	-	-	-	-
EB271_02_01_5	1430331.EP10_10445	8.55e-40	136.0	COG3405@1|root,COG3405@2|Bacteria,1VBUA@1239|Firmicutes,4HMXV@91061|Bacilli	91061|Bacilli	G	Belongs to the glycosyl hydrolase 8 (cellulase D) family	-	-	-	-	-	-	-	-	-	-	-	-	-
EB271_02_01_7	1227266.HMPREF1551_00560	8.8e-74	229.0	COG1235@1|root,COG1235@2|Bacteria,4PE3B@976|Bacteroidetes,1IEI0@117743|Flavobacteriia,1EQ8C@1016|Capnocytophaga	976|Bacteroidetes	S	Beta-lactamase superfamily domain	-	-	-	-	-	-	-	-	-	-	-	-	Lactamase_B_2
EB271_02_01_7	309799.DICTH_0207	2.77e-11	69.3	COG1216@1|root,COG1216@2|Bacteria	2|Bacteria	V	Glycosyl transferase, family 2	-	-	-	ko:K20444	-	-	-	-	ko00000,ko01000,ko01005,ko02000	4.D.1.3	GT2,GT4	-	Glycos_transf_1,Glycos_transf_2
EB271_02_01_7	886293.Sinac_1222	1.01e-34	130.0	COG1216@1|root,COG1216@2|Bacteria	2|Bacteria	V	Glycosyl transferase, family 2	-	-	-	-	-	-	-	-	-	-	-	-	Glycos_transf_2
EB271_02_01_7	1173027.Mic7113_0156	9.17e-174	500.0	COG0399@1|root,COG0399@2|Bacteria,1G36Q@1117|Cyanobacteria,1H7A2@1150|Oscillatoriales	1117|Cyanobacteria	E	Belongs to the DegT DnrJ EryC1 family	-	-	1.17.1.1	ko:K12452	ko00520,map00520	-	R03391,R03392	RC00230	ko00000,ko00001,ko01000	-	-	-	DegT_DnrJ_EryC1
EB271_02_01_7	684719.HIMB114_00009040	5.09e-26	107.0	COG3959@1|root,COG3959@2|Bacteria,1MWRX@1224|Proteobacteria,2TRA2@28211|Alphaproteobacteria,4BRII@82117|unclassified Alphaproteobacteria	28211|Alphaproteobacteria	G	Transketolase, thiamine diphosphate binding domain	-	-	2.2.1.1	ko:K00615	ko00030,ko00710,ko01051,ko01100,ko01110,ko01120,ko01130,ko01200,ko01230,map00030,map00710,map01051,map01100,map01110,map01120,map01130,map01200,map01230	M00004,M00007,M00165,M00167	R01067,R01641,R01830,R06590	RC00032,RC00226,RC00571,RC01560	ko00000,ko00001,ko00002,ko01000	-	-	-	Transketolase_N
EB271_02_01_7	1123075.AUDP01000044_gene2051	6.22e-18	85.9	COG3958@1|root,COG3958@2|Bacteria,1UYNF@1239|Firmicutes,24BTW@186801|Clostridia,3WHQI@541000|Ruminococcaceae	186801|Clostridia	G	Transketolase, pyrimidine binding domain	-	-	2.2.1.1	ko:K00615	ko00030,ko00710,ko01051,ko01100,ko01110,ko01120,ko01130,ko01200,ko01230,map00030,map00710,map01051,map01100,map01110,map01120,map01130,map01200,map01230	M00004,M00007,M00165,M00167	R01067,R01641,R01830,R06590	RC00032,RC00226,RC00571,RC01560	ko00000,ko00001,ko00002,ko01000	-	-	-	Transket_pyr,Transketolase_C
EB271_02_01_7	292414.TM1040_1483	4.92e-101	311.0	COG0399@1|root,COG0399@2|Bacteria,1MUPN@1224|Proteobacteria,2TVTA@28211|Alphaproteobacteria	28211|Alphaproteobacteria	E	Belongs to the DegT DnrJ EryC1 family	-	-	1.17.1.1	ko:K12452	ko00520,map00520	-	R03391,R03392	RC00230	ko00000,ko00001,ko01000	-	-	-	DegT_DnrJ_EryC1
EB271_02_02_3	631362.Thi970DRAFT_01680	3.05e-40	142.0	COG4122@1|root,COG4122@2|Bacteria,1N5R0@1224|Proteobacteria,1SHSR@1236|Gammaproteobacteria	1236|Gammaproteobacteria	S	Macrocin-O-methyltransferase (TylF)	-	-	-	-	-	-	-	-	-	-	-	-	TylF
EB271_02_02_3	449673.BACSTE_02214	1.24e-92	279.0	COG1235@1|root,COG1235@2|Bacteria,4NDVI@976|Bacteroidetes,2FSEU@200643|Bacteroidia,4AQT2@815|Bacteroidaceae	976|Bacteroidetes	S	Metallo-beta-lactamase superfamily	-	-	-	-	-	-	-	-	-	-	-	-	Lactamase_B,Lactamase_B_2
EB271_02_02_4	593750.Metfor_1308	1.29e-125	373.0	COG0037@1|root,arCOG15275@2157|Archaea	593750.Metfor_1308|-	D	TIGRFAM N-acetyl sugar amidotransferase	-	-	-	-	-	-	-	-	-	-	-	-	-
EB271_02_02_4	123214.PERMA_1630	1.11e-77	246.0	COG0451@1|root,COG0451@2|Bacteria	2|Bacteria	GM	ADP-glyceromanno-heptose 6-epimerase activity	-	-	4.2.1.46,5.1.3.2	ko:K01710,ko:K01784	ko00052,ko00520,ko00521,ko00523,ko00525,ko01055,ko01100,ko01130,map00052,map00520,map00521,map00523,map00525,map01055,map01100,map01130	M00361,M00362,M00632,M00793	R00291,R02984,R06513	RC00289,RC00402	ko00000,ko00001,ko00002,ko01000	-	-	-	GDP_Man_Dehyd
EB271_02_02_4	484770.UFO1_4103	2.2e-68	218.0	COG1208@1|root,COG1208@2|Bacteria,1TRKP@1239|Firmicutes,4H503@909932|Negativicutes	909932|Negativicutes	JM	Nucleotidyl transferase	-	-	-	-	-	-	-	-	-	-	-	-	CBS,NTP_transferase
EB271_02_02_4	679935.Alfi_2694	5.85e-108	320.0	COG1032@1|root,COG1032@2|Bacteria	2|Bacteria	C	radical SAM domain protein	-	-	-	-	-	-	-	-	-	-	-	-	B12-binding,Radical_SAM
EB271_02_02_4	879212.DespoDRAFT_02844	3.22e-147	434.0	COG1032@1|root,COG1032@2|Bacteria,1MWR0@1224|Proteobacteria,42SI8@68525|delta/epsilon subdivisions,2WPPI@28221|Deltaproteobacteria,2MPTU@213118|Desulfobacterales	28221|Deltaproteobacteria	C	B12 binding domain	-	-	-	-	-	-	-	-	-	-	-	-	B12-binding,Radical_SAM
EB271_02_02_8	762968.HMPREF9441_00533	2.98e-14	75.9	COG1403@1|root,COG1403@2|Bacteria,4P6AH@976|Bacteroidetes	976|Bacteroidetes	V	HNH endonuclease	-	-	-	-	-	-	-	-	-	-	-	-	-
EB271_02_03_2	742738.HMPREF9460_03770	5.03e-72	230.0	COG1032@1|root,COG1032@2|Bacteria,1V3EA@1239|Firmicutes	1239|Firmicutes	C	radical SAM domain protein	-	-	-	-	-	-	-	-	-	-	-	-	-
EB271_02_03_3	370438.PTH_2466	1.75e-32	129.0	COG0624@1|root,COG0624@2|Bacteria,1UJNH@1239|Firmicutes,24KYY@186801|Clostridia	186801|Clostridia	E	Catalyzes the hydrolysis of N-succinyl-L,L- diaminopimelic acid (SDAP), forming succinate and LL-2,6- diaminoheptanedioate (DAP), an intermediate involved in the bacterial biosynthesis of lysine and meso-diaminopimelic acid, an essential component of bacterial cell walls	-	-	-	-	-	-	-	-	-	-	-	-	Peptidase_M42
EB271_03_01_1	246197.MXAN_1499	3.71e-43	149.0	COG0476@1|root,COG0476@2|Bacteria	2|Bacteria	H	Involved in molybdopterin and thiamine biosynthesis, family 2	thiF	-	2.7.7.73,2.7.7.80	ko:K03148,ko:K21029	ko00730,ko01100,ko04122,map00730,map01100,map04122	-	R07459	RC00043	ko00000,ko00001,ko01000	-	-	-	ThiF,ThiS-like
EB271_03_01_1	204669.Acid345_4320	2.05e-64	208.0	COG0600@1|root,COG0600@2|Bacteria	2|Bacteria	P	ABC-type nitrate sulfonate bicarbonate transport system permease component	MA20_34185	-	-	ko:K02050	-	M00188	-	-	ko00000,ko00002,ko02000	3.A.1.16,3.A.1.17	-	-	BPD_transp_1
EB271_03_01_1	760192.Halhy_4286	1.07e-90	277.0	COG1116@1|root,COG1116@2|Bacteria,4NNV0@976|Bacteroidetes,1IY1G@117747|Sphingobacteriia	976|Bacteroidetes	P	COGs COG1116 ABC-type nitrate sulfonate bicarbonate transport system ATPase component	-	-	3.6.3.25	ko:K02045,ko:K02049	ko00920,ko02010,map00920,map02010	M00185,M00188	-	-	ko00000,ko00001,ko00002,ko01000,ko02000	3.A.1.16,3.A.1.17,3.A.1.6.1,3.A.1.6.3	-	-	ABC_tran
EB271_03_01_1	1192034.CAP_8840	1.95e-47	167.0	COG2844@1|root,COG2844@2|Bacteria,1P77X@1224|Proteobacteria,433GP@68525|delta/epsilon subdivisions,2WXFN@28221|Deltaproteobacteria,2YW9R@29|Myxococcales	28221|Deltaproteobacteria	O	Metal dependent phosphohydrolases with conserved 'HD' motif.	-	-	2.7.7.19	ko:K00970	ko03018,map03018	-	-	-	ko00000,ko00001,ko01000,ko03019	-	-	-	HD
EB271_03_01_1	246197.MXAN_5575	1.71e-137	412.0	COG1488@1|root,COG1488@2|Bacteria,1MV8U@1224|Proteobacteria,42Q2U@68525|delta/epsilon subdivisions,2WM6I@28221|Deltaproteobacteria	28221|Deltaproteobacteria	H	Catalyzes the synthesis of beta-nicotinate D- ribonucleotide from nicotinate and 5-phospho-D-ribose 1-phosphate at the expense of ATP	pncB	-	6.3.4.21	ko:K00763	ko00760,ko01100,map00760,map01100	-	R01724	RC00033	ko00000,ko00001,ko01000	-	-	-	NAPRTase
EB271_03_01_1	530564.Psta_3194	5.08e-215	622.0	COG0171@1|root,COG0388@1|root,COG0171@2|Bacteria,COG0388@2|Bacteria,2IYK8@203682|Planctomycetes	203682|Planctomycetes	H	Catalyzes the ATP-dependent amidation of deamido-NAD to form NAD. Uses L-glutamine as a nitrogen source	nadE	-	6.3.5.1	ko:K01950	ko00760,ko01100,map00760,map01100	M00115	R00257	RC00010,RC00100	ko00000,ko00001,ko00002,ko01000	-	-	-	CN_hydrolase,NAD_synthase
EB271_03_01_1	1219626.HMPREF1639_08465	1.42e-37	135.0	COG0717@1|root,COG0717@2|Bacteria,1V1BE@1239|Firmicutes,24A3M@186801|Clostridia,25TB5@186804|Peptostreptococcaceae	186801|Clostridia	F	Belongs to the dCTP deaminase family	dcd	-	3.5.4.13	ko:K01494	ko00240,ko01100,map00240,map01100	M00053	R00568,R02325	RC00074	ko00000,ko00001,ko00002,ko01000	-	-	-	DCD,dUTPase
EB271_03_01_1	33876.JNXY01000031_gene2925	3.93e-34	132.0	COG1403@1|root,COG1403@2|Bacteria,2GYWG@201174|Actinobacteria,4DG0Q@85008|Micromonosporales	201174|Actinobacteria	V	HNH nucleases	-	-	-	-	-	-	-	-	-	-	-	-	HNH,HNH_3
EB271_03_01_1	386456.JQKN01000007_gene3262	8.11e-37	130.0	COG0784@1|root,arCOG02589@2157|Archaea,2XVUK@28890|Euryarchaeota	28890|Euryarchaeota	T	response regulator, receiver	-	-	-	-	-	-	-	-	-	-	-	-	Response_reg
EB271_03_01_1	179408.Osc7112_4464	6.16e-79	261.0	COG2202@1|root,COG3437@1|root,COG4251@1|root,COG2202@2|Bacteria,COG3437@2|Bacteria,COG4251@2|Bacteria,1G1Z5@1117|Cyanobacteria,1H88U@1150|Oscillatoriales	1117|Cyanobacteria	T	Signal transduction histidine kinase, subgroup 1, dimerisation phosphoacceptor domain	-	-	-	-	-	-	-	-	-	-	-	-	HATPase_c,HisKA,PAS_3,Response_reg
EB271_03_01_1	179408.Osc7112_6242	7.3e-19	94.4	COG0745@1|root,COG5002@1|root,COG0745@2|Bacteria,COG5002@2|Bacteria,1GQ8S@1117|Cyanobacteria,1HI2M@1150|Oscillatoriales	1117|Cyanobacteria	T	Response regulator receiver domain	-	-	-	-	-	-	-	-	-	-	-	-	HATPase_c,HisKA,PAS_4,PAS_9,Response_reg
EB271_03_01_1	309799.DICTH_0738	1.72e-09	62.0	COG1403@1|root,COG1403@2|Bacteria	2|Bacteria	V	endonuclease activity	mcrA	-	-	-	-	-	-	-	-	-	-	-	HNH,HNH_4,HNH_5
EB271_03_01_1	879212.DespoDRAFT_02545	2.77e-139	401.0	COG0207@1|root,COG0207@2|Bacteria,1MUBD@1224|Proteobacteria,42PY3@68525|delta/epsilon subdivisions,2WV23@28221|Deltaproteobacteria	28221|Deltaproteobacteria	F	Catalyzes the reductive methylation of 2'-deoxyuridine- 5'-monophosphate (dUMP) to 2'-deoxythymidine-5'-monophosphate (dTMP) while utilizing 5,10-methylenetetrahydrofolate (mTHF) as the methyl donor and reductant in the reaction, yielding dihydrofolate (DHF) as a by-product. This enzymatic reaction provides an intracellular de novo source of dTMP, an essential precursor for DNA biosynthesis	thyA	-	-	-	-	-	-	-	-	-	-	-	Thymidylat_synt
EB271_03_01_1	395493.BegalDRAFT_2636	2.56e-85	262.0	COG1335@1|root,COG1335@2|Bacteria,1RCGZ@1224|Proteobacteria,1SPB0@1236|Gammaproteobacteria	1236|Gammaproteobacteria	Q	COG1335 Amidases related to nicotinamidase	-	-	-	-	-	-	-	-	-	-	-	-	-
EB271_03_01_1	1144275.COCOR_00204	5.83e-57	187.0	COG1051@1|root,COG1051@2|Bacteria,1QTT4@1224|Proteobacteria,42SX4@68525|delta/epsilon subdivisions,2WPWK@28221|Deltaproteobacteria,2YY1W@29|Myxococcales	28221|Deltaproteobacteria	F	Belongs to the Nudix hydrolase family	-	-	3.6.1.55	ko:K03574	-	-	-	-	ko00000,ko01000,ko03400	-	-	-	NUDIX
EB271_03_01_1	1192034.CAP_5036	1.24e-135	405.0	COG0617@1|root,COG0617@2|Bacteria,1MU2X@1224|Proteobacteria,42N0S@68525|delta/epsilon subdivisions,2WMJK@28221|Deltaproteobacteria,2Z3CT@29|Myxococcales	28221|Deltaproteobacteria	H	tRNA nucleotidyltransferase domain 2 putative	-	-	2.7.7.19,2.7.7.72	ko:K00970,ko:K00974	ko03013,ko03018,map03013,map03018	-	R09382,R09383,R09384,R09386	RC00078	ko00000,ko00001,ko01000,ko03016,ko03019	-	-	-	HD,PolyA_pol,PolyA_pol_RNAbd,tRNA_NucTran2_2
EB271_03_01_1	768671.ThimaDRAFT_0296	7.45e-56	186.0	COG0476@1|root,COG0476@2|Bacteria,1MW7H@1224|Proteobacteria,1RPJ3@1236|Gammaproteobacteria,1WWEI@135613|Chromatiales	135613|Chromatiales	H	PFAM UBA THIF-type NAD FAD binding	-	-	2.7.7.80	ko:K21029	ko04122,map04122	-	R07459	RC00043	ko00000,ko00001,ko01000	-	-	-	ThiF
EB271_03_01_1	1173023.KE650771_gene3039	6.76e-32	118.0	COG2954@1|root,COG2954@2|Bacteria,1G5NQ@1117|Cyanobacteria	1117|Cyanobacteria	S	protein conserved in bacteria	-	-	4.6.1.1	ko:K01768	ko00230,ko02025,ko04113,ko04213,map00230,map02025,map04113,map04213	M00695	R00089,R00434	RC00295	ko00000,ko00001,ko00002,ko01000	-	-	-	CYTH
EB271_03_01_1	493475.GARC_3479	2.05e-32	121.0	COG0566@1|root,COG0566@2|Bacteria,1REIN@1224|Proteobacteria,1S48A@1236|Gammaproteobacteria,4671V@72275|Alteromonadaceae	1236|Gammaproteobacteria	J	SpoU rRNA Methylase family	IV02_28330	-	-	-	-	-	-	-	-	-	-	-	SpoU_methylase
EB271_03_01_1	1236501.BAJU01000047_gene2849	2.95e-12	67.0	COG0064@1|root,COG0064@2|Bacteria	2|Bacteria	J	Allows the formation of correctly charged Asn-tRNA(Asn) or Gln-tRNA(Gln) through the transamidation of misacylated Asp- tRNA(Asn) or Glu-tRNA(Gln) in organisms which lack either or both of asparaginyl-tRNA or glutaminyl-tRNA synthetases. The reaction takes place in the presence of glutamine and ATP through an activated phospho-Asp-tRNA(Asn) or phospho-Glu-tRNA(Gln)	gatB	GO:0003674,GO:0003824,GO:0006082,GO:0006139,GO:0006399,GO:0006520,GO:0006725,GO:0006807,GO:0008150,GO:0008152,GO:0009987,GO:0016070,GO:0016874,GO:0016879,GO:0016884,GO:0019752,GO:0034641,GO:0034660,GO:0043038,GO:0043039,GO:0043170,GO:0043436,GO:0044237,GO:0044238,GO:0044281,GO:0046483,GO:0050567,GO:0070681,GO:0071704,GO:0090304,GO:0140098,GO:0140101,GO:1901360,GO:1901564	6.1.1.12,6.3.5.6,6.3.5.7	ko:K01876,ko:K02434	ko00970,ko01100,map00970,map01100	M00359,M00360	R03905,R04212,R05577	RC00010,RC00055,RC00523	ko00000,ko00001,ko00002,ko01000,ko01007,ko03016,ko03029	-	-	-	GatB_N,GatB_Yqey
EB271_03_01_1	1111069.TCCBUS3UF1_10540	3e-35	129.0	COG1435@1|root,COG1435@2|Bacteria,1WJ2Q@1297|Deinococcus-Thermus	1297|Deinococcus-Thermus	F	thymidine kinase	tdk	GO:0003674,GO:0003824,GO:0004797,GO:0005575,GO:0005622,GO:0005623,GO:0005737,GO:0005829,GO:0006139,GO:0006213,GO:0006259,GO:0006725,GO:0006753,GO:0006793,GO:0006796,GO:0006807,GO:0008150,GO:0008152,GO:0009058,GO:0009116,GO:0009117,GO:0009120,GO:0009123,GO:0009124,GO:0009157,GO:0009162,GO:0009165,GO:0009987,GO:0016301,GO:0016310,GO:0016740,GO:0016772,GO:0018130,GO:0019136,GO:0019205,GO:0019206,GO:…	2.7.1.21	ko:K00857	ko00240,ko00983,ko01100,map00240,map00983,map01100	-	R01567,R02099,R08233	RC00002,RC00017	ko00000,ko00001,ko01000	-	-	-	TK
EB271_03_01_1	1254432.SCE1572_10735	2.83e-55	179.0	COG0669@1|root,COG0669@2|Bacteria,1RD9F@1224|Proteobacteria,42RJQ@68525|delta/epsilon subdivisions,2WNDS@28221|Deltaproteobacteria,2YYUB@29|Myxococcales	28221|Deltaproteobacteria	H	Reversibly transfers an adenylyl group from ATP to 4'- phosphopantetheine, yielding dephospho-CoA (dPCoA) and pyrophosphate	coaD	GO:0003674,GO:0003824,GO:0004595,GO:0006139,GO:0006163,GO:0006164,GO:0006725,GO:0006732,GO:0006753,GO:0006793,GO:0006796,GO:0006807,GO:0008150,GO:0008152,GO:0009058,GO:0009108,GO:0009117,GO:0009150,GO:0009152,GO:0009165,GO:0009259,GO:0009260,GO:0009987,GO:0015936,GO:0015937,GO:0016740,GO:0016772,GO:0016779,GO:0018130,GO:0019438,GO:0019637,GO:0019693,GO:0033865,GO:0033866,GO:0033875,GO:0034030,GO:…	2.7.7.3	ko:K00954	ko00770,ko01100,map00770,map01100	M00120	R03035	RC00002	ko00000,ko00001,ko00002,ko01000	-	-	-	CTP_transf_like
EB271_03_01_1	378806.STAUR_3948	1.57e-44	159.0	COG0125@1|root,COG0125@2|Bacteria,1MV9C@1224|Proteobacteria,42RK3@68525|delta/epsilon subdivisions,2WN3N@28221|Deltaproteobacteria,2YVHP@29|Myxococcales	28221|Deltaproteobacteria	F	Phosphorylation of dTMP to form dTDP in both de novo and salvage pathways of dTTP synthesis	tmk	-	2.7.4.9	ko:K00943	ko00240,ko01100,map00240,map01100	M00053	R02094,R02098	RC00002	ko00000,ko00001,ko00002,ko01000	-	-	-	Thymidylate_kin
EB271_03_01_1	448385.sce8755	6.92e-189	549.0	COG0028@1|root,COG0028@2|Bacteria,1MU6U@1224|Proteobacteria,42M1X@68525|delta/epsilon subdivisions,2WJA2@28221|Deltaproteobacteria,2Z07R@29|Myxococcales	28221|Deltaproteobacteria	EH	Belongs to the TPP enzyme family	-	-	2.2.1.6	ko:K01652	ko00290,ko00650,ko00660,ko00770,ko01100,ko01110,ko01130,ko01210,ko01230,map00290,map00650,map00660,map00770,map01100,map01110,map01130,map01210,map01230	M00019,M00570	R00006,R00014,R00226,R03050,R04672,R04673,R08648	RC00027,RC00106,RC01192,RC02744,RC02893	ko00000,ko00001,ko00002,ko01000	-	-	-	TPP_enzyme_C,TPP_enzyme_M,TPP_enzyme_N
EB271_03_01_10	87626.PTD2_19557	2.98e-29	111.0	COG4088@1|root,COG4088@2|Bacteria,1R8I1@1224|Proteobacteria,1S2QR@1236|Gammaproteobacteria,2Q25Q@267888|Pseudoalteromonadaceae	1236|Gammaproteobacteria	F	AAA domain	-	-	-	-	-	-	-	-	-	-	-	-	AAA_33
EB271_03_01_14	585503.HMPREF7545_1722	4.31e-14	74.7	COG1403@1|root,COG1403@2|Bacteria,1VKCV@1239|Firmicutes	1239|Firmicutes	V	HNH endonuclease	-	-	-	-	-	-	-	-	-	-	-	-	HNH,HNH_5
EB271_03_01_3	1157708.KB907450_gene5414	6.78e-34	125.0	COG1403@1|root,COG1403@2|Bacteria	2|Bacteria	V	endonuclease activity	-	-	-	-	-	-	-	-	-	-	-	-	HNH,HNH_5
EB271_03_01_3	1027292.HMPREF9372_3359	2.05e-10	68.6	COG1403@1|root,COG1403@2|Bacteria	2|Bacteria	V	endonuclease activity	-	-	-	ko:K06877,ko:K07451	-	-	-	-	ko00000,ko01000,ko02048	-	-	-	HNH,Intron_maturas2,RVT_1
EB271_03_01_6	1392486.JIAF01000004_gene793	8.61e-62	199.0	COG0175@1|root,COG0175@2|Bacteria,4NHHI@976|Bacteroidetes,2FPZ1@200643|Bacteroidia	976|Bacteroidetes	EH	Phosphoadenosine phosphosulfate reductase	-	-	2.7.7.4	ko:K00957	ko00230,ko00261,ko00450,ko00920,ko01100,ko01120,ko01130,map00230,map00261,map00450,map00920,map01100,map01120,map01130	M00176,M00596	R00529,R04929	RC02809,RC02889	ko00000,ko00001,ko00002,ko01000	-	-	-	PAPS_reduct
EB271_03_01_6	1996.JOFO01000086_gene370	4.14e-26	106.0	COG1611@1|root,COG1611@2|Bacteria,2IHNC@201174|Actinobacteria	201174|Actinobacteria	F	belongs to the nudix hydrolase family	-	-	-	-	-	-	-	-	-	-	-	-	-
EB271_03_01_8	391625.PPSIR1_29820	1.33e-100	308.0	COG0641@1|root,COG0641@2|Bacteria	2|Bacteria	C	radical SAM	yidF	-	-	ko:K06871	-	-	-	-	ko00000	-	-	-	Fer4_12,Radical_SAM,SPASM
EB271_03_02_10	1382230.ASAP_1543	8.28e-22	92.8	COG1092@1|root,COG1092@2|Bacteria,1RDWK@1224|Proteobacteria	1224|Proteobacteria	J	Specifically methylates the guanine in position 2445 (m2G2445) and the guanine in position 2069 (m7G2069) of 23S rRNA	-	-	-	-	-	-	-	-	-	-	-	-	Methyltransf_11
EB271_04_02_1	485913.Krac_2412	3.64e-103	333.0	COG3664@1|root,COG3664@2|Bacteria	2|Bacteria	G	PFAM glycoside hydrolase family 39	-	-	-	-	-	-	-	-	-	-	-	-	Big_4,CBM9_1,Cadherin-like,Glyco_hydro_39,Glyco_hydro_43,Laminin_G_3,Pectate_lyase_3,SLH
EB271_04_02_1	485913.Krac_4426	4.54e-47	156.0	COG2030@1|root,COG2030@2|Bacteria,2G6Y9@200795|Chloroflexi	200795|Chloroflexi	I	MaoC domain protein dehydratase	-	-	2.3.1.19,4.2.1.55	ko:K00634,ko:K17865	ko00630,ko00650,ko01100,ko01120,ko01200,map00630,map00650,map01100,map01120,map01200	M00373	R01174,R03027	RC00004,RC00831,RC02816	ko00000,ko00001,ko00002,ko01000	-	-	-	MaoC_dehydratas,PTA_PTB
EB271_04_02_4	521003.COLINT_02319	3.92e-18	81.6	COG1403@1|root,COG1403@2|Bacteria,2HVEE@201174|Actinobacteria,4CWR5@84998|Coriobacteriia	84998|Coriobacteriia	V	HNH endonuclease	-	-	-	-	-	-	-	-	-	-	-	-	HNH
EB271_04_04_1	1120705.FG95_00115	6.64e-19	92.4	COG0207@1|root,COG0207@2|Bacteria,1RA8U@1224|Proteobacteria,2U0S3@28211|Alphaproteobacteria	28211|Alphaproteobacteria	F	Thymidylate synthase	-	-	2.1.1.45	ko:K00560	ko00240,ko00670,ko01100,ko01523,map00240,map00670,map01100,map01523	M00053	R02101	RC00219,RC00332	ko00000,ko00001,ko00002,ko01000	-	-	-	Thymidylat_synt
EB271_04_04_1	1218084.BBJK01000006_gene868	4.97e-17	88.2	COG0673@1|root,COG0673@2|Bacteria,1MU8F@1224|Proteobacteria,2VJZ8@28216|Betaproteobacteria,1JZX4@119060|Burkholderiaceae	28216|Betaproteobacteria	S	Oxidoreductase domain protein	-	-	1.1.1.18,1.1.1.369,1.3.1.64	ko:K00010,ko:K18067	ko00521,ko00562,ko00624,ko01100,ko01120,ko01130,ko01220,map00521,map00562,map00624,map01100,map01120,map01130,map01220	M00623	R01183,R05275,R09951	RC00182,RC00386	br01602,ko00000,ko00001,ko00002,ko01000	-	-	-	GFO_IDH_MocA,GFO_IDH_MocA_C
EB271_04_04_2	1430440.MGMSRv2_3410	9.05e-52	174.0	COG0223@1|root,COG0223@2|Bacteria,1NK67@1224|Proteobacteria	1224|Proteobacteria	J	Formyl transferase	-	-	-	-	-	-	-	-	-	-	-	-	Formyl_trans_N
FW300_1	1150864.MILUP08_40341	2.58e-44	160.0	COG2367@1|root,COG2367@2|Bacteria,2HU4B@201174|Actinobacteria,4DAXM@85008|Micromonosporales	201174|Actinobacteria	V	Beta-lactamase	-	-	-	-	-	-	-	-	-	-	-	-	-
FW300_1	1463934.JOCF01000092_gene1059	3.78e-09	62.8	COG0647@1|root,COG0647@2|Bacteria,2GQED@201174|Actinobacteria	201174|Actinobacteria	G	UMP catabolic process	-	-	-	-	-	-	-	-	-	-	-	-	-
FW300_2	1463885.KL578451_gene8080	4.51e-98	295.0	COG0451@1|root,COG0451@2|Bacteria,2IDID@201174|Actinobacteria	201174|Actinobacteria	GM	GDP-mannose 4,6 dehydratase	-	-	5.1.3.2	ko:K01784	ko00052,ko00520,ko01100,map00052,map00520,map01100	M00361,M00362,M00632	R00291,R02984	RC00289	ko00000,ko00001,ko00002,ko01000	-	-	-	Epimerase
FW300_2	523850.TON_1368	1.91e-43	149.0	COG2131@1|root,arCOG01487@2157|Archaea,2XXBC@28890|Euryarchaeota,24304@183968|Thermococci	183968|Thermococci	F	MafB19-like deaminase	-	-	3.5.4.12	ko:K01493	ko00240,ko01100,map00240,map01100	M00429	R01663	RC00074	ko00000,ko00001,ko00002,ko01000,ko02044	-	-	-	dCMP_cyt_deam_1
FW300_5	1111121.HMPREF1247_0314	8.45e-15	74.7	COG2131@1|root,COG2131@2|Bacteria,2HUU8@201174|Actinobacteria,4CVNH@84998|Coriobacteriia	84998|Coriobacteriia	F	Cytidine and deoxycytidylate deaminase zinc-binding region	-	-	3.5.4.12	ko:K01493	ko00240,ko01100,map00240,map01100	M00429	R01663	RC00074	ko00000,ko00001,ko00002,ko01000,ko02044	-	-	-	dCMP_cyt_deam_1
FW300_5	1449355.JQNR01000005_gene3254	5.82e-34	132.0	COG0207@1|root,COG0207@2|Bacteria,2GKY0@201174|Actinobacteria	201174|Actinobacteria	F	Catalyzes the reductive methylation of 2'-deoxyuridine- 5'-monophosphate (dUMP) to 2'-deoxythymidine-5'-monophosphate (dTMP) while utilizing 5,10-methylenetetrahydrofolate (mTHF) as the methyl donor and reductant in the reaction, yielding dihydrofolate (DHF) as a by-product. This enzymatic reaction provides an intracellular de novo source of dTMP, an essential precursor for DNA biosynthesis	-	-	2.1.1.45	ko:K00560	ko00240,ko00670,ko01100,ko01523,map00240,map00670,map01100,map01523	M00053	R02101	RC00219,RC00332	ko00000,ko00001,ko00002,ko01000	-	-	-	Thymidylat_synt
